# The *C. elegans* nervous system reads the internal state of the hydrogen peroxide-detoxification machinery to trigger escape from this common reactive chemical

**DOI:** 10.64898/2026.01.22.701078

**Authors:** Yuyan Xu, Sahana Gangadharan, Maedeh Seyedolmohadesin, Eyob Gebeyaw, Alyson Fulton, Dante Ashih, Meagan Duncan, Matea Zelich, Jun Liu, Mahdi Torkashvand, Daniel Shaw, Katerina Gusarova, Meha Macwan, Avery Kelly, Isidora Beslic, Aishwarya Sood, Olivia Liu, Monika Scholz, Vivek Venkatachalam, Javier Apfeld

**Affiliations:** Biology Department, Northeastern University, Boston, Massachusetts, United States; Bioengineering Department, Northeastern University, Boston, Massachusetts, United States; Physics Department, Northeastern University, Boston, Massachusetts, United States; Max Planck Research Group Neural Information Flow, Max Planck Institute for Neurobiology of Behavior, Bonn, Germany; Chemical Engineering Department, Northeastern University, Boston, Massachusetts, United States

## Abstract

Hydrogen peroxide (H_2_O_2_) is the most common reactive chemical threat faced by organisms. Here, we map the neural circuit that drives chemotactic escape from environmental H_2_O_2_ in the nematode *C. elegans*. Twenty-four neuron classes with sensory endings at the mouth and nose of the animal detect H_2_O_2_. Their response dynamics encode stimulus intensity and exposure history, and their partial redundancy makes avoidance resilient to the loss of individual inputs. Sensing begins when H_2_O_2_ oxidizes the peroxidatic and resolving cysteines of the cytosolic peroxiredoxin PRDX-2, which relays this oxidative signal to cysteines on the LITE-1 and GUR-3 ion channels, triggering calcium influx in sensory neurons that drive escape. Most of these neurons release glutamate to drive H_2_O_2_-dependent excitation of AIA interneurons, whereas others signal through non-glutamatergic routes, providing multiple routes for signal transmission. Thus, the *C. elegans* nervous system acts as a hydrogen peroxide sentinel that monitors H_2_O_2_-induced changes in the intracellular H_2_O_2_-detoxification machinery and relays them to interneurons driving organism-wide escape. This raises the possibility that circuit defects in aging and neurodegenerative disease arise from altered peroxiredoxin-mediated H_2_O_2_ signaling rather than primarily from direct macromolecular damage.
