## Supplementary material for "The *C. elegans* nervous system reads the internal state of the hydrogen peroxide-detoxification machinery to trigger escape from this common reactive chemical": Table S1

### Sheet: C. elegans strains
Supplementary Table 1. Nematode strains.
Strain	Species	Genotype	Source	Reference
QZ0	Caenorhabditis elegans	N2 wild type	Joy Alcedo	Schiffer et. al, 2020
PR813	Caenorhabditis elegans	osm-5(p813) X	CGC
PR811	Caenorhabditis elegans	osm-6(p811) V	CGC
PR767	Caenorhabditis elegans	ttx-1(p767) V	CGC
OH13098	Caenorhabditis elegans	che-1(ot75) I	CGC	Chang et al., 2003
JN2113	Caenorhabditis elegans	peIs2113[gcy-21p::mCaspase + tax-4p::NLS::YC2.60 + lin-44p::GFP] (ASG ablation)	CGC	Jang MS et al., 2019
SAY113	Caenorhabditis elegans	Is[Psra-6::mCasp1 + Punc-122::mcherry] (ASH ablation)	Takaaki Hirotsu	Yoshida et al., 2012
SAY164	Caenorhabditis elegans	oyIs84[gpa-4p::TU#813 + gcy-27p::TU#814 + gcy-27p::GFP + unc-122p::DsRed] 6x outcrossed (ASI ablation)	CGC, this work	Beverly et al., 2011
QZ802	Caenorhabditis elegans	pgIs[trx-1p::ICE; ofm-1p::GFP] 4x outcrossed (ASJ ablation)	Joy Alcedo	Cornils et al., 2011
SAY409	Caenorhabditis elegans	qrIs2[sra-9::mCasp1] 6x outcrossed (ASK ablation)	CGC, this work	Srinivasan et al., 2012
SAY478	Caenorhabditis elegans	Ex[srh-281p::mCasp1 + myo-3p::GFP] 3x outcrossed (ADL ablation)	Douglas Portman, this work	Luo et al., 2021
SAY114	Caenorhabditis elegans	Ex[odr-10::mCasp1 + myo-3::GFP] (AWA ablation)	Takaaki Hirotsu	Yoshida et al., 2012
SAY115	Caenorhabditis elegans	Is[str-1::mCasp1 + unc-122::GFP ] (AWB ablation)	Takaaki Hirotsu	Yoshida et al., 2012
PY7502	Caenorhabditis elegans	oyIs85[ceh-36p::TU#813 + ceh-36p::TU#814 + srtx-1p::GFP + unc-122p::dsRed] (AWC ablation)	CGC	Beverly et al., 2011
RJP3247	Caenorhabditis elegans	kyIs536[pFlp-17::caspase p17::SL2GFP; pElt-2::mCherry]; kyIs538[Pglb-5::caspase p12::SL2GFP; Pelt-2::mCherry; rpEx1523[pEts-5::mCherry + elt-2::GFP] (BAG ablation)	Roger Pocock	Juozaityte et al., 2017
LJ200	Caenorhabditis elegans	unc-119(ed3);ysIs1[punc-119cR+Pklp-6::ced-3+Pklp-6:egl-1] (IL2 ablation)	Junho Lee	Lee et al., 2011
CX7102	Caenorhabditis elegans	lin-15B&lin-15A(n765) qaIs2241[Pgcy-36::egl-1 + Pgcy-35::GFP + lin-15(+)] X (URX/AQR/PQR ablation)	CGC	Chang et al., 2006
MT5383	Caenorhabditis elegans	lin-44(n1792) I	CGC	Hajduskova et al., 2009
CB1611	Caenorhabditis elegans	mec-4(e1611) X	CGC
PS7149	Caenorhabditis elegans	syIs390[15xUAS::Δpes-10::GFP::let-858 3'UTR + ttx-3p::RFP + 1kb DNA ladder(NEB)]	CGC
INF67	Caenorhabditis elegans	syIs390; nonEx34[lgc-8p::NLS::cGAL(DBD):: cGAL(AD)::let-858 3′UTR + coel::RFP]	This work
INF203	Caenorhabditis elegans	nonEx34[lgc-8p::NLS::cGAL(DBD):: cGAL(AD)::let-858 3′UTR + coel::RFP]	This work
INF125	Caenorhabditis elegans	nonIs4[lgc-8p::NLS::cGAL(DBD):: cGAL(AD)::let-858 3′UTR + coel::RFP] IV	This work
INF411	Caenorhabditis elegans	nonIs4[Plgc-8::NLS::cGAL(DBD):: cGAL(AD)::let-858 3′UTR + coel::RFP] IV; syIs413[15xUAS::?pes-10::ICE::let-858 3'UTR + unc-122p::GFP + pBlueScript] IV; syIs390[15xUAS::?pes-10::GFP::let-858 3'UTR + ttx-3p::RFP + 1kb DNA ladder(NEB)] (I1 ablation)	This work
INF471	Caenorhabditis elegans	syIs390; nonEx150 [aqp-5p::cGAL-N, gur-3p:: cGAL-C+ unc-122p::tagBFP]	This work
INF499	Caenorhabditis elegans	syIs390; nonIs9[aqp-5p::cGAL-N, gur-3p:: cGAL-C+ unc-122p::tagBFP]	This work
SAY513	Caenorhabditis elegans	syIs413[15xUAS::?pes-10::ICE::let-858 3'UTR + unc-122p::GFP + pBlueScript] IV; syIs337[15xUAS::?pes-10::GFP::let-858 3'UTR + ttx-3p::RFP + pBluescript] III; nonIs9[Paqp-5::cGAL-N, Pgur-3:: cGAL-C, unc-122:BFP] (I2 ablation)	This work
MT21421	Caenorhabditis elegans	nIs569[flp-15prom::csp-1b cDNA, ges-1prom::gfp] (I2/PHA ablation)	H. Robert Horvitz	﻿Bhatla et al., 2015
MT25732	Caenorhabditis elegans	lin-15(n765ts); nIs864; nEx2905[lury-1p::ice::sl2::mcherry::unc-54 3’UTR; ttx-3p::mcherry] (M1 ablation)	H. Robert Horvitz	Sando et al., 2021
ZM10104	Caenorhabditis elegans	aeaIs8[ift-20p::GCaMP6s::3xNLS + lin-15(+)] V; hpIs728 [gpc-1p::wCherry + lin-15(+)] X	Vivek Venkatachalam	Lin et al., 2023
OH16230	Caenorhabditis elegans	otIs670[NeuroPAL: UPN::NLS::TagRFP-T + acr-5::NLS::mTagBFP2::H2B + flp-1::NLS::mTagBFP2::H2B + flp-6::NLS::mTagBFP2::H2B + flp-18::NLS::mTagBFP2::H2B + flp-19::NLS::mTagBFP2::H2B + flp-26::NLS::mTagBFP2::H2B + gcy-18::NLS::mTagBFP2::H2B + ggr-3::NLS::mTagBFP2::H2B + lim-4::NLS::mTagBFP2::H2B + pdfr-1::NLS::mTagBFP2::H2B + srab-20::NLS::mTagBFP2::H2B + unc-25::NLS::mTagBFP2::H2B + cho-1::NLS::CyOF…	Vivek Venkatachalam	Yemini et al., 2021
IK600	Caenorhabditis elegans	eat-4(nj2) III	CGC
MT6308	Caenorhabditis elegans	eat-4(ky5) III	CGC
CX17461	Caenorhabditis elegans	﻿kySi77[FRT before eat-4 start codon] kySi76[let-858UTR::FRT::mCherry after eat-4 stop codon] III	Cornelia Bargmann	Lopez-Cruz et al., 2019
CX17471	Caenorhabditis elegans	﻿kySi77 kySi76 III; kyEx6123[tag-168::nFLP + elt-2:: GFP]	Cornelia Bargmann	Lopez-Cruz et al., 2019
CX17535	Caenorhabditis elegans	kySi77 kySi76 III; kyEx6153[tax-4::nFLP + elt-2:: GFP ]	Cornelia Bargmann	Lopez-Cruz et al., 2019
CX17524	Caenorhabditis elegans	﻿kySi77 kySi76 III; kyEx6142[odr-1::nFLP + elt-2:: GFP]	Cornelia Bargmann	Lopez-Cruz et al., 2019
CX17539	Caenorhabditis elegans	﻿kySi77 kySi76 III; kyEx6150[sra-9::nFLP + elt-2:: GFP]	Cornelia Bargmann	Lopez-Cruz et al., 2019
BN908	Caenorhabditis elegans	unc-119(ed9) III; bqSi908 [UAS::FLP::SL2::mNG + unc-119(+)] IV	CGC
SAY444	Caenorhabditis elegans	nonEx72[Pgur-3::NLS::cGAL(DBD)::cGAL(AD)::let-858 3′UTR+unc-122::RFP]; bqSi908[UAS::FLP::SL2::mNG + unc-119(+)] IV; ﻿kySi77 kySi76 III	This work
MT2122	Caenorhabditis elegans	eat-4(ky5) III; lin-15AB(n765ts) X; nIs529[Pflp-15::eat-4::GFP; lin15(+)]	H. Robert Horvitz
JN580	Caenorhabditis elegans	peIs580[ins-1p(short)::casp1 + ins-1p(short)::Venus + unc-122p::GFP] (AIA ablation)	CGC
PS8955	Caenorhabditis elegans	syEx1793[Psra-9::GCaMP6s (50 ng/uL), Psre-1::GCaMP6s (50 ng/uL), Pgcy-28.d::GCaMP6s (10 ng/uL)]	Vivek Venkatachalam	Chai et al., 2022
SAY520	Caenorhabditis elegans	eat-4(ky5) III; syEx1793[Psra-9::GCaMP6s (50 ng/uL), Psre-1::GCaMP6s (50 ng/uL), Pgcy-28.d::GCaMP6s (10 ng/uL)]	This work
INF421	Caenorhabditis elegans	syIs390; nonEx108[Pnlp-51::NLS::cGAL(DBD):: cGAL(AD)::let-858 3′UTR + unc-122p::tagBFP]	This work
INF504	Caenorhabditis elegans	syIs390; nonIs11[Pnlp-51::NLS::cGAL(DBD):: cGAL(AD)::let-858 3′UTR + unc-122p::tagBFP]	This work
INF529	Caenorhabditis elegans	syIs390[15xUAS::?pes-10::GFP::let-858 3'UTR + ttx-3p::RFP + 1kb DNA ladder(NEB) IV; syIs413[15xUAS::?pes-10::ICE::let-858 3'UTR + unc-122p::GFP + pBlueScript] IV; nonIs11[Pnlp-51::NLS::cGAL(DBD)::cGAL(AD)::let-858 3’UTR] (RIP ablation)	This work
CB1112	Caenorhabditis elegans	cat-2(e1112) II	CGC
SAY63	Caenorhabditis elegans	tdc-1(ok914) II
SAY65	Caenorhabditis elegans	tbh-1(ok1196) X
MT14984	Caenorhabditis elegans	tph-1(n4622) II	CGC
CB156	Caenorhabditis elegans	unc-25(e156) III	CGC
CB307	Caenorhabditis elegans	unc-47(e307) III	CGC
MT2122	Caenorhabditis elegans	eat-4(ky5) III; lin-15AB(n765ts) X; nIs529[Pflp-15::eat-4::GFP; lin15(+)]	H. Robert Horvitz	Bhatla et al., 2015
VC289	Caenorhabditis elegans	prdx-2(gk169) II	CGC
VC1151	Caenorhabditis elegans	prdx-3(gk529) III	CGC
FX04225	Caenorhabditis elegans	prdx-6(tm4225) IV	H. Robert Horvitz
SAY515	Caenorhabditis elegans	prdx-2(syb10421 C55S) II	This work
SAY522	Caenorhabditis elegans	prdx-2(syb10493 C176S) II	This work
TQ10521	Caenorhabditis elegans	gsr-1(xu414) III	CGC
TQ10548	Caenorhabditis elegans	trxr-1(xu421) IV	CGC	Zhang et al., 2020
VZ15	Caenorhabditis elegans	trxr-2(ok2267) III	CGC
KJ412	Caenorhabditis elegans	trx-1(jh127) II	CGC
KP9674	Caenorhabditis elegans	trx-1(jh127) II; nuSi197[ptrx-1::trx-1]	Joshua M Kaplan	Hao et al., 2018
KP9675	Caenorhabditis elegans	trx-1(nu517 C38S) II	Joshua M Kaplan	Hao et al., 2019
KP9676	Caenorhabditis elegans	trx-1(jh127) II; nuSi198[ptrx-1::trx-1(C72S)]	Joshua M Kaplan	Hao et al., 2019
SAY396	Caenorhabditis elegans	prdx-2(gk169) II; aeaIs8[ift-20p::GCaMP6s::3xNLS + lin-15(+)] V; hpIs728 [gpc-1p::wCherry + lin-15(+)] X	This work
SAY398	Caenorhabditis elegans	prdx-2(gk169) II; otIs670[NeuroPAL]; otIs672[panneuronal::GCaMP6s]	This work
SAY526	Caenorhabditis elegans	prdx-2(syb10421 C55S) II; otIs670[NeuroPAL] V; otIs672[panneuronal::GCaMP6s]	This work
SAY528	Caenorhabditis elegans	prdx-2(syb10493 C176S) II; otIs670[NeuroPAL] V; otIs672[panneuronal::GCaMP6s]	This work
MT21927	Caenorhabditis elegans	prdx-2(gk169) II; lin-15(n765) X; nEx2078[prdx-2prom::prdx-2::mCherry, lin-15(+)]	H. Robert Horvitz	Bhatla et al., 2015
SAY460	Caenorhabditis elegans	nEx2078[prdx-2prom::prdx-2::mCherry, lin-15(+)] 2x outcrossed	This work
EG7986	Caenorhabditis elegans	unc-119(ed3) III; oxTi421[eft-3p::mCherry::tbb-2 3'UTR + Cbr-unc-119(+)] X	CGC
EG7841	Caenorhabditis elegans	oxTi302[eft-3p::mCherry::tbb-2 3'UTR + Cbr-unc-119(+)] I; unc-119(ed3) III	CGC
SAY511	Caenorhabditis elegans	aeaIs8[ift-20p::GCaMP6s::3xNLS + lin-15(+)] V; hpIs728 [gpc-1p::wCherry + lin-15(+)] X; nEx2078[prdx-2prom::prdx-2::mCherry, lin-15(+)]	This work
KG1180	Caenorhabditis elegans	lite-1(ce314) X	CGC
MT21783	Caenorhabditis elegans	gur-3(ok2245) X	H. Robert Horvitz	Bhatla et al., 2015
MT21793	Caenorhabditis elegans	lite-1(ce314) gur-3(ok2245) X	CGC	Bhatla et al., 2015
MT23121	Caenorhabditis elegans	l﻿ite-1(ce314) lin-15(n765); nEx2279[lite-1prom::gfp::lite-1; lin-15(+)]	H. Robert Horvitz	Bhatla et al., 2015
TQ2051	Caenorhabditis elegans	xuEx357[Psrg-8::lite-1::SL2::yfp + Punc-122::gfp]	Shawn Xu	Liu et al., 2010
SAY506	Caenorhabditis elegans	lite-1(xu7) X; xuEx357[Psrg-8::lite-1::SL2::yfp + Punc-122::gfp]	This work
TQ1671	Caenorhabditis elegans	lite-1(xu7) X; xuIs46[Ptax-2delta::lite-1::sl2::yfp + Pmyo-3::yfp2](b6)	Shawn Xu	Liu et al., 2010
TQ1180	Caenorhabditis elegans	lite-1(xu7) X; xuEx3[Ptrx-1::lite-1(cDNA) + Punc-122::gfp + Ptrx-1::mCherry]	Shawn Xu	Liu et al., 2010
MT22166	Caenorhabditis elegans	gur-3(ok2245) lin-15(n765) X; nEx2144[flp-15prom::mCherry::gur-3, lin-15(+)]	H. Robert Horvitz	Bhatla et al., 2015
VEN108	Caenorhabditis elegans	lite-1(ce314) gur-3(ok2245) hpIs728 [gpc-1p::wCherry + lin-15(+)] X; aeaIs8[ift-20p::GCaMP6s::3xNLS + lin-15(+)] V	Vivek Venkatachalam
SAY384	Caenorhabditis elegans	lite-1(ce314) gur-3(ok2245) X; otIs670[NeuroPAL]; otIs672[panneuronal::GCaMP6s]	This work
SAY385	Caenorhabditis elegans	gur-3(ok2245) X; otIs670[NeuroPAL]; otIs672[panneuronal::GCaMP6s]	This work
SAY419	Caenorhabditis elegans	gur-3(syb8201 C260S) X 2x outcrossed	This work
SAY423	Caenorhabditis elegans	gur-3(syb8200 C301S C302S) X 2x outcrossed	This work
FX30252	Caenorhabditis elegans	tmC24[F23D12.4(tmIs1240[myo-2p::Venus]) unc-9(tm9719)] X; tmEx4950[unc-9(+) + vha-6p::GFP]	CGC
SAY440	Caenorhabditis elegans	gur-3(syb8200 C301S C302S)/tmC24[F23D12.4(tmIs1240) unc-9(tm9719)] X	This work
SAY508	Caenorhabditis elegans	gur-3(syb8201 C260S) X; otIs670[NeuroPAL]; otIs672[panneuronal::GCaMP6s]	This work
