## Supplementary material for "The *C. elegans* nervous system reads the internal state of the hydrogen peroxide-detoxification machinery to trigger escape from this common reactive chemical": Table S2

### Sheet: Bacterial strains
Supplementary Table 2. Bacterial strains.
Strain	Genotype	Source	Reference
OP50	E. coli B, uracil auxotroph	CGC	Brenner, 1974
JI377	E. coli K12 F- ahpCF katG katE	James Imlay	Seaver and Imlay, 2001
