## Supplementary material for "The *C. elegans* nervous system reads the internal state of the hydrogen peroxide-detoxification machinery to trigger escape from this common reactive chemical": Table S3

### Sheet: Genotyping and phenotyping
Supplementary Table 3. PCR genotyping primersand enzymes, and phenotypes used for strain construction.
Allele	Phenotype	Primers	Restriction enzyme
syIs413[15xUAS::?pes-10::ICE::let-858 3'UTR + unc-122p::GFP + pBlueScript]	fluorescent marker	-	-
syIs337 [15xUAS::?pes-10::GFP::let-858 3'UTR + ttx-3p::RFP + pBluescript]	fluorescent marker	-	-
nonIs9[Paqp-5::cGAL-N, Pgur-3:: cGAL-C, unc-122:BFP]	fluorescent marker	-	-
nonEx72[Pgur-3::NLS::cGAL(DBD):: cGAL(AD)::let-858 3′UTR+ unc-122::RFP]	fluorescent marker	-	-
kySi77 kySi76	restriction fragment length polymorphism	CAAAAACCAGGCAGTGAGTCCT	XbaI
		GCATTTGCATCGGGTTTTCG
bqSi908 [UAS::FLP::SL2::mNG + unc-119(+)] IV	sequencing	YJ10503: GGAACAAAGGAGTTCAGATCCTGTG
		YJ10504: GGAAGACCCTTAGTTCCAAACAAGTG
eat-4(ky5)	sequencing	AGGAAACGAAAACCCGATGC	-
		TCCAGACACCATGCATAGCag
syEx1793[Psra-9::GCaMP6s (50 ng/uL), Psre-1::GCaMP6s (50 ng/uL), Pgcy-28.d::GCaMP6s (10 ng/uL)]	fluorescent marker	-	-
prdx-2(gk169)	sequencing	F: TCGCTCCTCCTAAACGTTGT	-
		wtR: GGAGGTTTTGTGATGGGTCG
		mR: CACGGTCAGAGAAGGCGATA
Pift-20::GCaMP6::3xNLS V	fluorescent marker	-	-
Pgpc-1::mCherry X	fluorescent marker	-	-
otIs672[panneuronal::GCaMP6s]	fluorescent marker	-	-
otIs670[NeuroPAL]	fluorescent marker	-	-
prdx-2(C55S)	sequencing	CAAAGATGTTCCCAGAATG	-
		GTCTCATCAACAGAGCGTC
prdx-2(C176S)	sequencing	CAAAGATGTTCCCAGAATG	-
		CCAGCTTTGAAGAGGCATA
nEx2078[prdx-2prom::prdx-2::mCherry, lin-15(+)]	fluorescent marker	-	-
xuEx357[Psrg-8::lite-1::SL2::yfp + Punc-122::gfp]	fluorescent marker	-	-
gur-3(C260S)	restriction fragment length polymorphism	GACCAACAGGGCTTGACTTA	HpaII
		AATTCCACCGCGACTTTATC
gur-3(C301S C302S)	sequencing	AACAGGGCTTGACTTACAGG	-
		CAGACAGGTTAACGGAATTG
tmC24 [F23D12.4(tmIs1240) unc-9(tm9719)]	fluorescent marker	-	-
