## Supplementary material for "The *C. elegans* nervous system reads the internal state of the hydrogen peroxide-detoxification machinery to trigger escape from this common reactive chemical": Table S4

### Sheet: Plasmids
Supplementary Table 4. Plasmids and primers used for plasmid construction
Plasmid #	Plasmid information	Primers	Primer sequence	Backbone	Backbone information	Used for
pLJ30	lgc-8p::NLS::cGAL(DBD):: cGAL(AD)::let-858 3′UTR	oLJ117	aattGGCCGGCCattaaatgtttggtttagttatgacattcgcacac	pHW393	cGAL full length	nonIs4
		oLJ118	aattGGCGCGCCtcaaagaaaacaaaaattggaagaatacatgacag
pLJ51	nlp-51p::NLS::cGAL(DBD):: cGAL(AD)::let-858 3′UTR	oLJ275	GCTGAAATCACTCACAACGATG	pHW393	cGAL full length	nonIs11
		oLJ262	aattggatcctttgatttgaaactgaagaaaaacacaggttcag
pLJ73	aqp-5p::cGAL-N-term	oLJ176	aattGGCCGGCCtttcggtctgctccagtgagc	pHW530	cGAL N-term	nonIs9
		oLJ177	aattGGCGCGCCagttcaaaagaagaattatgagagaggggttg
pLJ74	gur-3p::cGAL-C-term	oLJ182	aattGGCCGGCCgcctgatggaacacacttccaacc	pJL081	cGAL C-term	nonIs9
		oLJ183	aattGGCGCGCCtttaagtaaaagtttcagagatggttttagagaatc
