## Supplementary material for "The *C. elegans* nervous system reads the internal state of the hydrogen peroxide-detoxification machinery to trigger escape from this common reactive chemical": Table S5

### Sheet: neurons
Supplementary Table 5. Properties of sensory neurons whose responses to H2O2 were studied
	Imaged?	nervous system	group	Neuron class	# of neurons	Environment sensed by neuron's sensory ending	Location of neuron's sensory ending	Type	Neuron is necessary for H2O2 avoidance?	Neuron senses H2O2	H2O2 effect on neuron	H2O2 sensitivity	Neurotransmitter **	Effect of neuronal ON activity	Neuron promotes feeding inhibition or spitting
1	yes	somatic	amphid	ADF	2	exterior of the animal	nose	ciliated	not tested	yes	excites	10 mM	acetylcholine, serotonin	attractive
2	yes	somatic	amphid	ADL	2	exterior of the animal	nose	ciliated	no	yes	excites	10 mM	glutamate	repulsive
3	yes	somatic	amphid	AFD	2	lumen of sheath glial cell	nose	ciliated	yes	yes	excites	10 mM	glutamate, acetylcholine	repulsive
4	yes	somatic	amphid	ASE(L)	1	exterior of the animal	nose	ciliated	no	no	none		glutamate	attractive
5	yes	somatic	amphid	ASE(R)	1	exterior of the animal	nose	ciliated	no	yes	inhibits	100 mM	glutamate	repulsive
6	yes	somatic	amphid	ASG	2	exterior of the animal	nose	ciliated	no	no	none		glutamate, betaine (uptake)	attractive
7	yes	somatic	amphid	ASH	2	exterior of the animal	nose	ciliated	yes	yes	excites	3 mM	glutamate	repulsive
8	yes	somatic	amphid	ASI	2	exterior of the animal	nose	ciliated	no	no	none		betaine	attractive
9	yes	somatic	amphid	ASJ	2	exterior of the animal	nose	ciliated	yes	yes	excites	0.1 mM	acetylcholine	repulsive
10	yes	somatic	amphid	ASK	2	exterior of the animal	nose	ciliated	yes	yes	excites	1 mM	glutamate	repulsive
11	yes	somatic	amphid	AWA	2	exterior of the animal	nose	ciliated	no	yes	excites	3 mM	acetylcholine	attractive
12	yes	somatic	amphid	AWB	2	exterior of the animal	nose	ciliated	yes	yes	excites	3 mM	acetylcholine	repulsive
13	yes	somatic	amphid	AWC	2	exterior of the animal	nose	ciliated	no	yes	excites	10 mM	glutamate	repulsive
14	yes	somatic	inner abial	BAG	2	internal body cavity	nose	ciliated	no	yes	inhibits	1 mM	glutamate	attractive
15	yes	somatic	inner abial	IL2	6	exterior of the animal	nose	ciliated	yes	no	none		acetylcholine	repulsive (nictation)
16	yes	somatic	inner abial	URX	2	internal body cavity	nose	ciliated	no	yes	excites	3 mM	acetylcholine, serotonin (uptake), betaine (uptake)	repulsive
17	yes	pharyngeal	pharynx	I1	2	exterior of the animal	mouth	non-ciliated	yes	no	none		acetylcholine		yes
18	yes	pharyngeal	pharynx	I2	2	exterior of the animal	mouth	non-ciliated	yes	yes	excites	0.001 mM	glutamate		yes
19	yes	pharyngeal	pharynx	I3	1	exterior of the animal	mouth	non-ciliated	not tested	yes	excites	3 mM	acetylcholine
20	yes	pharyngeal	pharynx	I4	1	pharyngeal tissue		non-ciliated	not tested	yes	excites	10 mM	glutamate		yes
21	yes	pharyngeal	pharynx	I5	1	pharyngeal tissue		non-ciliated	not tested	yes	excites	10 mM	glutamate, serotonin
22	yes	pharyngeal	pharynx	I6	1	exterior of the animal	pharyngeal lumen	non-ciliated	not tested	yes	inhibits	10 mM	unknown (orphan)
23	yes	pharyngeal	pharynx	M1	1	pharyngeal tissue		non-ciliated	yes	yes	excites	1 mM	acetylcholine		yes
24	yes	pharyngeal	pharynx	M2	2	pharyngeal tissue		non-ciliated	not tested	no	none		acetylcholine
25	yes	pharyngeal	pharynx	M3	2	exterior of the animal	pharyngeal lumen	non-ciliated	not tested	yes	excites	3 mM	glutamate, betaine (uptake)
26	yes	pharyngeal	pharynx	M4	1	pharyngeal tissue		non-ciliated	not tested	yes	excites	0.1 mM	acetylcholine
27	yes	pharyngeal	pharynx	M5	1	pharyngeal tissue		non-ciliated	not tested	yes	excites	10 mM	glutamate, acetylcholine
28	yes	pharyngeal	pharynx	MC	2	pharyngeal tissue		non-ciliated	not tested	yes	excites	10 mM	acetylcholine		yes
29	yes	pharyngeal	pharynx	MI	1	pharyngeal tissue		non-ciliated	not tested	yes	excites	0.1 mM	glutamate, 5-hydroxytryptophan
30	yes	pharyngeal	pharynx	NSM	2	exterior of the animal	pharyngeal lumen	non-ciliated	not tested	yes	excites	10 mM	serotonin, betaine (uptake)
31	no	tail	phasmid	PHA *	2	exterior of the animal	tail	ciliated	no	yes	excites		glutamate	repulsive
*	Data from Quintin et al. (2022)
**	Data from Wang et al. (2024)
