## Supplementary material for "The *C. elegans* nervous system reads the internal state of the hydrogen peroxide-detoxification machinery to trigger escape from this common reactive chemical": Table S6

### Sheet: table
Supplementary Table 6. Statistical analysis for Figure 3
		ON-response			OFF-response
Neuron class	H2O2 concentration (mM)	Mean log2(F/F0) ± SEM	P value (Dunnett's) vs. 0 mM H2O2 *	Group (Tukey HSD, alpha = 0.05)	Mean log2(F/F0) ± SEM	P value (Dunnett's) vs. 0 mM H2O2 *	Group (Tukey HSD, alpha = 0.05)	Strain used for imaging
ADF	0	-0.01 ± 0.01		A	-0.08 ± 0.04		B	ZM10104
	0.01	0.02 ± 0.02	P > 0.05	A	-0.02 ± 0.04	P > 0.05	AB
	0.1	0.01 ± 0.02	P > 0.05	A	-0.01 ± 0.04	P > 0.05	AB
	1	0.01 ± 0.01	P > 0.05	A	0.00 ± 0.03	P > 0.05	AB
	3	0.00 ± 0.01	P > 0.05	A	0.02 ± 0.03	P > 0.05	AB
	10	0.04 ± 0.02	P > 0.05	A	0.11 ± 0.06	P = 0.0051	A
	100	-0.02 ± 0.02	P > 0.05	A	-0.13 ± 0.09	P > 0.05	B
ADL	0	-0.01 ± 0.01		A	-0.02 ± 0.03		A	ZM10104
ADL	0.01	0.03 ± 0.02	P > 0.05	A	0.00 ± 0.02	P > 0.05	A
ADL	0.1	0.01 ± 0.02	P > 0.05	A	0.00 ± 0.02	P > 0.05	A
ADL	1	0.01 ± 0.01	P > 0.05	A	-0.04 ± 0.02	P > 0.05	A
ADL	3	0.00 ± 0.01	P > 0.05	A	-0.05 ± 0.02	P > 0.05	A
ADL	10	0.00 ± 0.01	P > 0.05	A	-0.03 ± 0.03	P > 0.05	A
ADL	100	0.00 ± 0.01	P > 0.05	A	-0.02 ± 0.01	P > 0.05	A
AFD	0.01	-0.12 ± 0.04		B	-0.19 ± 0.06		A	OH16230
	0.1	0.01 ± 0.09	P > 0.05	AB	-0.08 ± 0.07	P > 0.05	A
	1	0.03 ± 0.08	P > 0.05	AB	-0.19 ± 0.10	P > 0.05	A
	3	-0.01 ± 0.07	P > 0.05	AB	-0.28 ± 0.13	P > 0.05	A
	10	0.21 ± 0.07	P = 0.0066	A	0.06 ± 0.10	P > 0.05	A
ASEL	0	-0.01 ± 0.03		A	-0.14 ± 0.07		A	ZM10104
ASEL	0.01	0.00 ± 0.04	P > 0.05	A	-0.17 ± 0.06	P > 0.05	A
ASEL	0.1	0.01 ± 0.02	P > 0.05	A	0.00 ± 0.04	P > 0.05	A
ASEL	1	0.01 ± 0.01	P > 0.05	A	-0.04 ± 0.03	P > 0.05	A
ASEL	3	-0.01 ± 0.02	P > 0.05	A	-0.05 ± 0.08	P > 0.05	A
ASEL	10	-0.01 ± 0.02	P > 0.05	A	-0.05 ± 0.04	P > 0.05	A
ASEL	100	0.09 ± 0.05	P > 0.05	A	-0.03 ± 0.02	P > 0.05	A
ASER	0	0.01 ± 0.03		A	-0.04 ± 0.05		AB	ZM10104
ASER	0.01	-0.03 ± 0.06	P > 0.05	A	-0.07 ± 0.08	P > 0.05	AB
ASER	0.1	0.03 ± 0.05	P > 0.05	A	0.05 ± 0.08	P > 0.05	A
ASER	1	-0.12 ± 0.04	P > 0.05	AB	-0.21 ± 0.07	P > 0.05	BC
ASER	3	0.03 ± 0.04	P > 0.05	A	-0.08 ± 0.06	P > 0.05	AB
ASER	10	-0.07 ± 0.04	P > 0.05	AB	-0.17 ± 0.07	P > 0.05	ABC
ASER	100	-0.27 ± 0.06	P = 0.0018	B	-0.39 ± 0.11	P = 0.0003	C
ASG	0	-0.01 ± 0.02		A	-0.07 ± 0.03		A	ZM10104
ASG	0.01	-0.01 ± 0.01	P > 0.05	A	-0.04 ± 0.03	P > 0.05	A
ASG	0.1	0.00 ± 0.02	P > 0.05	A	-0.03 ± 0.02	P > 0.05	A
ASG	1	-0.03 ± 0.01	P > 0.05	A	-0.05 ± 0.02	P > 0.05	A
ASG	3	0.02 ± 0.01	P > 0.05	A	0.01 ± 0.02	P > 0.05	A
ASG	10	-0.01 ± 0.02	P > 0.05	A	-0.07 ± 0.03	P > 0.05	A
ASG	100	0.01 ± 0.01	P > 0.05	A	-0.05 ± 0.02	P > 0.05	A
ASH	0	-0.10 ± 0.02		D	-0.38 ± 0.08		B	ZM10104
ASH	0.01	-0.07 ± 0.04	P > 0.05	CD	-0.40 ± 0.11	P > 0.05	B
ASH	0.1	-0.10 ± 0.02	P > 0.05	D	-0.42 ± 0.06	P > 0.05	B
ASH	1	-0.06 ± 0.02	P > 0.05	CD	-0.22 ± 0.05	P > 0.05	B
ASH	3	0.02 ± 0.01	P = 0.0037	BC	-0.03 ± 0.03	P = 0.0002	A
ASH	10	0.08 ± 0.03	P < 0.0001	AB	-0.02 ± 0.03	P = 0.0001	A
ASH	100	0.16 ± 0.03	P < 0.0001	A	0.05 ± 0.04	P < 0.0001	A
ASI	0	-0.03 ± 0.01		B	-0.07 ± 0.04		A	ZM10104
ASI	0.01	-0.01 ± 0.01	P > 0.05	AB	-0.07 ± 0.03	P > 0.05	A
ASI	0.1	-0.02 ± 0.01	P > 0.05	AB	-0.05 ± 0.02	P > 0.05	A
ASI	1	-0.01 ± 0.01	P > 0.05	AB	-0.01 ± 0.04	P > 0.05	A
ASI	3	0.00 ± 0.00	P = 0.0160	A	-0.03 ± 0.01	P > 0.05	A
ASI	10	-0.03 ± 0.01	P > 0.05	AB	-0.03 ± 0.02	P > 0.05	A
ASJ	0	-0.02 ± 0.02		D	-0.05 ± 0.04		C	ZM10104
ASJ	0.01	0.01 ± 0.01	P > 0.05	CD	0.00 ± 0.02	P > 0.05	BC	ZM10104
ASJ	0.1	0.09 ± 0.03	P = 0.0061	BC	-0.02 ± 0.02	P > 0.05	BC
ASJ	1	0.12 ± 0.02	P < 0.0001	B	-0.04 ± 0.02	P > 0.05	BC
ASJ	3	0.13 ± 0.02	P < 0.0001	B	0.02 ± 0.02	P = 0.0045	AB
ASJ	10	0.25 ± 0.04	P < 0.0001	A	0.05 ± 0.03	P < 0.0001	A
ASJ	100	0.07 ± 0.03	P > 0.05	BCD	0.00 ± 0.03	P > 0.05	BC
ASK	0	-0.22 ± 0.06		B	-0.44 ± 0.23		B	OH16230
	0.01	-0.25 ± 0.12	P > 0.05	B	-0.27 ± 0.09	P > 0.05	B
	0.1	-0.10 ± 0.11	P > 0.05	B	0.09 ± 0.18	P > 0.05	AB
	1	0.47 ± 0.21	P = 0.0024	A	0.18 ± 0.17	P > 0.05	AB
	3	0.21 ± 0.12	P > 0.05	AB	0.54 ± 0.16	P = 0.0006	A
	10	0.51 ± 0.15	P = 0.0013	A	0.61 ± 0.18	P = 0.0002	A
AWA	0	0.01 ± 0.01		B	-0.08 ± 0.02		B	ZM10104
AWA	0.01	-0.02 ± 0.01	P > 0.05	B	-0.04 ± 0.02	P > 0.05	B
AWA	0.1	0.01 ± 0.01	P > 0.05	B	-0.05 ± 0.02	P > 0.05	B
AWA	1	0.00 ± 0.01	P > 0.05	B	-0.01 ± 0.02	P > 0.05	B
AWA	3	0.10 ± 0.02	P < 0.0001	A	0.05 ± 0.02	P < 0.0001	A
AWA	10	0.01 ± 0.01	P > 0.05	B	-0.06 ± 0.02	P > 0.05	B
AWA	100	-0.02 ± 0.01	P > 0.05	B	-0.03 ± 0.02	P > 0.05	B
AWB	0	-0.09 ± 0.03		B	-0.10 ± 0.06		B	ZM10104
AWB	0.01	-0.11 ± 0.05	P > 0.05	B	-0.03 ± 0.04	P > 0.05	B
AWB	0.1	-0.07 ± 0.04	P > 0.05	B	-0.07 ± 0.04	P > 0.05	B
AWB	1	0.01 ± 0.04	P > 0.05	AB	0.04 ± 0.04	P = 0.0367	B
AWB	3	0.17 ± 0.06	P = 0.0003	A	0.19 ± 0.07	P < 0.0001	A
AWB	10	-0.07 ± 0.04	P > 0.05	B	0.19 ± 0.09	P = 0.0346	AB
AWB	100	-0.10 ± 0.04	P > 0.05	AB	0.01 ± 0.05	P > 0.05	AB
AWC	0	-0.22 ± 0.05		B	0.04 ± 0.04		A	ZM10104
AWC	10	0.26 ± 0.07	P < 0.0001	A	-0.06 ± 0.04	P > 0.05	A
BAG	0	-0.04 ± 0.03		A	-0.08 ± 0.06		A	ZM10104
	1	-0.26 ± 0.04	P < 0.0001	B	-0.42 ± 0.06	P = 0.0001	B
	10	-0.23 ± 0.04	P = 0.0008	B	-0.38 ± 0.04	P = 0.0008	B
	100	-0.16 ± 0.03	P > 0.05	AB	-0.23 ± 0.07	P > 0.05	AB
IL2V	0	-0.06 ± 0.02		A	-0.08 ± 0.03		A	ZM10104
IL2V neuroapl_b_timecorr_tabulated, where -neuronclass_correct == -IL2V-	10	-0.02 ± 0.02	P > 0.05	A	-0.03 ± 0.02	P > 0.05	A
URX	0	-0.07 ± 0.02		C	-0.14 ± 0.04		C	ZM10104
URX	0.01	-0.06 ± 0.02	P > 0.05	C	-0.09 ± 0.05	P > 0.05	BC
URX	0.1	0.00 ± 0.04	P > 0.05	BC	-0.05 ± 0.04	P > 0.05	BC
URX	1	0.02 ± 0.02	P > 0.05	BC	-0.12 ± 0.03	P > 0.05	BC
URX	3	0.14 ± 0.03	P < 0.0001	B	-0.03 ± 0.02	P = 0.0015	B
URX	10	0.47 ± 0.07	P < 0.0001	A	-0.07 ± 0.05	P < 0.0001	A
URX	100	0.35 ± 0.07	P < 0.0001	A	-0.17 ± 0.06	P > 0.05	BC
I1	0	0.27 ± 0.13		A	0.31 ± 0.14		A	OH16230
I1	0.01	0.40 ± 0.11	P > 0.05	A	0.36 ± 0.13	P > 0.05	A	I1
I1	0.1	0.44 ± 0.25	P > 0.05	A	0.48 ± 0.24	P > 0.05	A	I1
I1	1	0.45 ± 0.20	P > 0.05	A	0.47 ± 0.18	P > 0.05	A	I1
I1	3	0.37 ± 0.17	P > 0.05	A	0.35 ± 0.15	P > 0.05	A	I1
I1	10	0.73 ± 0.25	P > 0.05	A	0.77 ± 0.27	P > 0.05	A	I1
I2	0	0.03 ± 0.02		F	-0.02 ± 0.02		D	OH16230
	0.0001	0.04 ± 0.04	P > 0.05	F	-0.01 ± 0.04	P > 0.05	D
	0.001	0.46 ± 0.08	P = 0.0054	E	0.10 ± 0.05	P > 0.05	D
	0.01	1.04 ± 0.07	P < 0.0001	D	0.09 ± 0.05	P > 0.05	D
	0.1	2.18 ± 0.12	P < 0.0001	C	0.61 ± 0.06	P = 0.0007	C
	1	2.68 ± 0.14	P < 0.0001	BC	1.04 ± 0.27	P < 0.0001	C
	3	2.91 ± 0.30	P < 0.0001	AB	1.85 ± 0.28	P < 0.0001	B
	10	3.42 ± 0.36	P < 0.0001	A	3.22 ± 0.31	P < 0.0001	A
I3	0	-0.04 ± 0.02		C	-0.09 ± 0.04		A	OH16230
I3	0.0001	-0.07 ± 0.04	P > 0.05	C	-0.12 ± 0.06	P > 0.05	A	I3
I3	0.001	-0.07 ± 0.08	P > 0.05	C	-0.16 ± 0.09	P > 0.05	A	I3
I3	0.01	-0.01 ± 0.02	P > 0.05	BC	-0.03 ± 0.04	P > 0.05	A	I3
I3	0.1	0.02 ± 0.02	P > 0.05	ABC	0.00 ± 0.01	P > 0.05	A	I3
I3	1	0.09 ± 0.06	P > 0.05	ABC	0.11 ± 0.08	P > 0.05	A	I3
I3	3	0.32 ± 0.14	P = 0.0005	A	0.17 ± 0.08	P > 0.05	A	I3
I3	10	0.23 ± 0.11	P = 0.0125	AB	0.12 ± 0.06	P > 0.05	A	I3
I4	0	-0.15 ± 0.06		B	-0.08 ± 0.07		B	OH16230
I4	0.0001	-0.03 ± 0.06	P > 0.05	B	-0.06 ± 0.09	P > 0.05	B	I4
I4	0.001	-0.11 ± 0.06	P > 0.05	B	-0.17 ± 0.07	P > 0.05	B	I4
I4	0.01	-0.18 ± 0.07	P > 0.05	B	-0.18 ± 0.11	P > 0.05	B	I4
I4	0.1	-0.01 ± 0.13	P > 0.05	B	0.03 ± 0.20	P > 0.05	B	I4
I4	1	-0.03 ± 0.16	P > 0.05	B	0.30 ± 0.16	P > 0.05	B	I4
I4	3	0.32 ± 0.44	P > 0.05	B	0.12 ± 0.41	P > 0.05	B	I4
I4	10	2.03 ± 0.18	P < 0.0001	A	1.47 ± 0.27	P < 0.0001	A	I4
I5	0	-0.04 ± 0.03		B	-0.03 ± 0.03		B	OH16230
I5	0.01	-0.03 ± 0.01	P > 0.05	B	-0.03 ± 0.04	P > 0.05	B	I5
I5	0.1	-0.05 ± 0.08	P > 0.05	B	-0.16 ± 0.08	P > 0.05	B	I5
I5	1	0.03 ± 0.15	P > 0.05	B	0.00 ± 0.18	P > 0.05	B	I5
I5	3	0.31 ± 0.21	P > 0.05	AB	0.74 ± 0.51	P > 0.05	AB	I5
I5	10	0.81 ± 0.20	P = 0.0008	A	1.91 ± 0.45	P = 0.0002	A	I5
I6	0	-0.01 ± 0.03		A	0.00 ± 0.06		A	OH16230
I6	0.0001	-0.05 ± 0.04	P > 0.05	A	-0.03 ± 0.06	P > 0.05	A	I6
I6	0.001	-0.13 ± 0.04	P > 0.05	AB	-0.13 ± 0.05	P > 0.05	A	I6
I6	0.01	-0.20 ± 0.04	P > 0.05	AB	-0.12 ± 0.05	P > 0.05	A	I6
I6	0.1	-0.30 ± 0.10	P > 0.05	AB	-0.16 ± 0.10	P > 0.05	A	I6
I6	1	-0.26 ± 0.10	P > 0.05	AB	-0.18 ± 0.15	P > 0.05	A	I6
I6	3	-0.21 ± 0.21	P > 0.05	AB	0.00 ± 0.22	P > 0.05	A	I6
I6	10	-0.41 ± 0.21	P = 0.0030	B	-0.40 ± 0.29	P = 0.0426	A	I6
M1	0	-0.02 ± 0.03		C	-0.03 ± 0.05		C	OH16230
M1	0.0001	0.00 ± 0.02	P > 0.05	C	-0.02 ± 0.04	P > 0.05	C	M1
M1	0.001	0.01 ± 0.02	P > 0.05	C	-0.03 ± 0.05	P > 0.05	C	M1
M1	0.01	0.01 ± 0.04	P > 0.05	C	-0.06 ± 0.06	P > 0.05	C	M1
M1	0.1	0.19 ± 0.09	P > 0.05	BC	0.13 ± 0.07	P > 0.05	BC	M1
M1	1	0.38 ± 0.26	P = 0.0022	AB	0.58 ± 0.49	P = 0.0030	AB	M1
M1	3	0.54 ± 0.12	P < 0.0001	AB	0.75 ± 0.20	P < 0.0001	AB	M1
M1	10	0.64 ± 0.21	P < 0.0001	A	0.87 ± 0.18	P < 0.0001	A	M1
M2	0	0.13 ± 0.07		A	0.11 ± 0.04		AB	OH16230
M2	0.01	0.07 ± 0.05	P > 0.05	A	-0.01 ± 0.05	P > 0.05	AB	I5
M2	0.1	-0.06 ± 0.06	P > 0.05	A	-0.05 ± 0.03	P > 0.05	AB	I5
M2	1	0.02 ± 0.04	P > 0.05	A	-0.12 ± 0.12	P > 0.05	B	I5
M2	3	0.09 ± 0.08	P > 0.05	A	0.25 ± 0.15	P > 0.05	A	I5
M2	10	0.07 ± 0.03	P > 0.05	A	0.06 ± 0.05	P > 0.05	AB	I5
M3	0	0.00 ± 0.03		C	-0.05 ± 0.04		C	OH16230
M3	0.0001	-0.01 ± 0.03	P > 0.05	C	0.00 ± 0.05	P > 0.05	C	M3
M3	0.001	0.00 ± 0.04	P > 0.05	C	-0.03 ± 0.08	P > 0.05	C	M3
M3	0.01	0.05 ± 0.04	P > 0.05	C	0.00 ± 0.04	P > 0.05	C	M3
M3	0.1	0.00 ± 0.02	P > 0.05	BC	-0.04 ± 0.02	P > 0.05	BC	M3
M3	1	0.20 ± 0.12	P > 0.05	BC	0.25 ± 0.18	P > 0.05	BC	M3
M3	3	0.41 ± 0.18	P = 0.0014	B	0.42 ± 0.16	P = 0.0023	AB	M3
M3	10	0.91 ± 0.24	P < 0.0001	A	0.82 ± 0.20	P < 0.0001	A	M3
M4	0	0.03 ± 0.02		A	0.01 ± 0.03		A	OH16230
M4	0.0001	-0.04 ± 0.02	P > 0.05	AB	-0.08 ± 0.06	P > 0.05	A	M3
M4	0.001	-0.03 ± 0.02	P > 0.05	AB	-0.06 ± 0.05	P > 0.05	A	M3
M4	0.01	-0.08 ± 0.02	P = 0.0023	B	-0.14 ± 0.03	P = 0.0277	A	M3
M4	0.1	0.01 ± 0.02	P > 0.05	AB	-0.03 ± 0.03	P > 0.05	A	M3
M4	1	-0.04 ± 0.03	P > 0.05	AB	-0.07 ± 0.04	P > 0.05	A	M3
M4	3	-0.06 ± 0.05	P > 0.05	AB	0.02 ± 0.04	P > 0.05	A	M3
M4	10	-0.01 ± 0.06	P > 0.05	AB	0.08 ± 0.12	P > 0.05	A	M3
M5	0	0.00 ± 0.02		A	-0.03 ± 0.03		B	OH16230
M5	0.0001	-0.03 ± 0.03	P > 0.05	A	-0.07 ± 0.04	P > 0.05	B	M3
M5	0.001	-0.01 ± 0.02	P > 0.05	A	-0.01 ± 0.05	P > 0.05	B	M3
M5	0.01	-0.02 ± 0.02	P > 0.05	A	-0.05 ± 0.03	P > 0.05	B	M3
M5	0.1	0.07 ± 0.04	P > 0.05	A	0.01 ± 0.03	P > 0.05	B	M3
M5	1	0.06 ± 0.03	P > 0.05	A	0.05 ± 0.04	P > 0.05	B	M3
M5	3	0.00 ± 0.04	P > 0.05	A	0.06 ± 0.03	P > 0.05	B	M3
M5	10	0.11 ± 0.05	P > 0.05	A	0.48 ± 0.15	P < 0.0001	A	M3
MC	0	-0.01 ± 0.02		B	-0.07 ± 0.04		A	OH16230
MC	0.0001	-0.01 ± 0.02	P > 0.05	B	-0.02 ± 0.04	P > 0.05	A	M3
MC	0.001	-0.02 ± 0.03	P > 0.05	B	-0.07 ± 0.04	P > 0.05	A	M3
MC	0.01	0.05 ± 0.03	P > 0.05	B	-0.01 ± 0.04	P > 0.05	A	M3
MC	0.1	0.11 ± 0.10	P > 0.05	AB	-0.03 ± 0.05	P > 0.05	A	M3
MC	1	-0.01 ± 0.08	P > 0.05	B	-0.07 ± 0.04	P > 0.05	A	M3
MC	3	0.18 ± 0.13	P > 0.05	AB	0.11 ± 0.12	P > 0.05	A	M3
MC	10	0.31 ± 0.11	P = 0.0003	A	0.16 ± 0.09	P = 0.0303	A	M3
MI	0	-0.09 ± 0.07		E	-0.17 ± 0.10		C	OH16230
MI	0.0001	-0.03 ± 0.07	P > 0.05	E	-0.05 ± 0.10	P > 0.05	C	M3
MI	0.001	0.07 ± 0.05	P > 0.05	E	-0.04 ± 0.08	P > 0.05	C	M3
MI	0.01	0.13 ± 0.08	P > 0.05	DE	-0.04 ± 0.11	P > 0.05	C	M3
MI	0.1	0.79 ± 0.20	P = 0.0012	CD	0.49 ± 0.38	P > 0.05	BC	M3
MI	1	1.20 ± 0.36	P < 0.0001	BC	0.98 ± 0.43	P = 0.0009	B	M3
MI	3	1.70 ± 0.22	P < 0.0001	AB	1.16 ± 0.30	P < 0.0001	B	M3
MI	10	2.51 ± 0.48	P < 0.0001	A	2.66 ± 0.51	P < 0.0001	A	M3
NSM	0	-0.02 ± 0.01		B	-0.07 ± 0.02		A	OH16230
NSM	0.0001	-0.02 ± 0.01	P > 0.05	AB	-0.06 ± 0.02	P > 0.05	A
NSM	0.001	-0.01 ± 0.01	P > 0.05	AB	-0.05 ± 0.02	P > 0.05	A
NSM	0.01	0.00 ± 0.01	P > 0.05	AB	-0.05 ± 0.01	P > 0.05	A
NSM	0.1	0.01 ± 0.01	P > 0.05	AB	0.00 ± 0.01	P > 0.05	A
NSM	1	0.01 ± 0.02	P > 0.05	AB	-0.02 ± 0.01	P > 0.05	A
NSM	3	0.02 ± 0.02	P > 0.05	AB	-0.03 ± 0.02	P > 0.05	A
NSM	10	0.03 ± 0.02	P = 0.0081	A	0.00 ± 0.02	P > 0.05	A
* Dunnett's test for AFD is vs 0.01 mM H2O2
																			P > 0.05	A
																			P > 0.05	A
																			P > 0.05	A
																			P > 0.05	A
