## Supplementary material for "The *C. elegans* nervous system reads the internal state of the hydrogen peroxide-detoxification machinery to trigger escape from this common reactive chemical": Table S7

### Sheet: statistics
Supplementary Table 7. Statistical analysis for Figure 5A-B and Figure S5
			ON-response			OFF-response
Neuron class	Genotype	H2O2 concentration	Mean log2(F/F0) ± SEM	P value vs. no H2O2 (two-tailed t-test)	Group (Tukey HSD, alpha = 0.05)	Mean log2(F/F0) ± SEM	P value vs. no H2O2 (two-tailed t-test)	Group (Tukey HSD, alpha = 0.05)	Strain used for imaging
ADF	wild type	0	-0.03 ± 0.01	P = 0.0023	B	-0.09 ± 0.02	P < 0.0001	B	ZM10104
		10	0.01 ± 0.01		A	0.01 ± 0.02		A
	prdx-2(gk169)	0	-0.02 ± 0.01	P = 0.0050	AB	-0.04 ± 0.02	P = 0.0236	AB	SAY396
		10	0.02 ± 0.01		A	0.00 ± 0.01		A
ADL	wild type	0	-0.12 ± 0.02	P = 0.0002	C	-0.31 ± 0.04	P = 0.0073	B	ZM10104
ADL		10	-0.01 ± 0.02		AB	-0.16 ± 0.04		A
ADL	prdx-2(gk169)	0	-0.09 ± 0.02	P = 0.0019	BC	-0.24 ± 0.04	P = 0.0114	AB	SAY396
ADL		10	0.00 ± 0.02		A	-0.11 ± 0.03		A
ASEL	wild type	0	-0.06 ± 0.03	P > 0.05	A	-0.06 ± 0.03	P > 0.05	A	ZM10104
ASEL		10	0.01 ± 0.03		A	-0.02 ± 0.05		A
ASEL	prdx-2(gk169)	0	-0.02 ± 0.02	P > 0.05	A	-0.05 ± 0.02	P > 0.05	A	SAY396
ASEL		10	-0.03 ± 0.02		A	-0.06 ± 0.04		A
ASER	wild type	0	-0.03 ± 0.02	P > 0.05	A	-0.11 ± 0.03	P > 0.05	A	ZM10104
ASER		10	-0.04 ± 0.03		A	-0.07 ± 0.04		A
ASER	prdx-2(gk169)	0	-0.01 ± 0.03	P > 0.05	A	-0.02 ± 0.03	P > 0.05	A	SAY396
ASER		10	0.00 ± 0.02		A	-0.08 ± 0.04		A
ASG	wild type	0	-0.03 ± 0.01	P > 0.05	A	-0.12 ± 0.02	P > 0.05	A	ZM10104
ASG		10	-0.01 ± 0.01		A	-0.07 ± 0.02		A
ASG	prdx-2(gk169)	0	-0.02 ± 0.01	P > 0.05	A	-0.05 ± 0.02	P > 0.05	A	SAY396
ASG		10	0.00 ± 0.01		A	-0.04 ± 0.01		A
ASH	wild type	0	-0.09 ± 0.01	P < 0.0001	B	-0.23 ± 0.03	P = 0.0032	B	ZM10104
ASH		10	0.03 ± 0.02		A	-0.08 ± 0.04		A
ASH	prdx-2(gk169)	0	-0.04 ± 0.02	P = 0.0447	AB	-0.13 ± 0.05	P > 0.05	AB	SAY396
ASH		10	0.03 ± 0.02		A	-0.02 ± 0.03		A
ASI	wild type	0	-0.07 ± 0.01	P > 0.05	B	-0.18 ± 0.02	P > 0.05	B	ZM10104
ASI		10	-0.04 ± 0.01		AB	-0.14 ± 0.02		AB
ASI	prdx-2(gk169)	0	-0.03 ± 0.01	P > 0.05	AB	-0.08 ± 0.01	P > 0.05	A	SAY396
ASI		10	-0.02 ± 0.01		A	-0.06 ± 0.01		A
ASJ	wild type	0	-0.04 ± 0.01	P < 0.0001	B	-0.09 ± 0.02	P < 0.0001	B	ZM10104
ASJ		10	0.28 ± 0.05		A	0.19 ± 0.04		A
ASJ	prdx-2(gk169)	0	0.00 ± 0.01	P > 0.05	B	-0.05 ± 0.02	P > 0.05	B	SAY396
ASJ		10	0.00 ± 0.01		B	-0.02 ± 0.01		B
ASK	wild type	0	-0.13 ± 0.02	P < 0.0001	B	-0.27 ± 0.03	P < 0.0001	B	ZM10104
ASK		10	0.07 ± 0.03		A	0.06 ± 0.06		A
ASK	prdx-2(gk169)	0	-0.06 ± 0.03	P > 0.05	B	-0.16 ± 0.03	P > 0.05	B	SAY396
ASK		10	-0.04 ± 0.02		B	-0.12 ± 0.03		B
AWB	wild type	0	-0.10 ± 0.03	P = 0.0100	A	-0.16 ± 0.05	P = 0.0201	A	ZM10104
AWB		10	0.00 ± 0.02		A	0.01 ± 0.04		A
AWB	prdx-2(gk169)	0	-0.01 ± 0.07	P > 0.05	A	-0.18 ± 0.07	P > 0.05	A	SAY396
AWB		10	0.02 ± 0.04		A	-0.05 ± 0.05		A
AWC	wild type	0	-0.22 ± 0.05	P < 0.0001	B	0.04 ± 0.04	P > 0.05	B	ZM10104
AWC		10	0.26 ± 0.07		A	-0.06 ± 0.04		BC
AWC	prdx-2(gk169)	0	-0.89 ± 0.10	P < 0.0001	C	0.48 ± 0.08	P < 0.0001	A	SAY396
AWC		10	0.21 ± 0.16		A	-0.26 ± 0.09		C
I2	wild type	0	-0.16 ± 0.04	P < 0.0001	C	-0.08 ± 0.06	P < 0.0001	C	OH16230
I2		10	2.27 ± 0.14		A	2.18 ± 0.13		A
I2	prdx-2(gk169)	0	-0.01 ± 0.02	P < 0.0001	C	-0.04 ± 0.02	P < 0.0001	C	SAY398
I2		10	0.48 ± 0.06		B	0.46 ± 0.05		B
I3	wild type	0	-0.04 ± 0.02	P = 0.0002	B	-0.09 ± 0.02	P = 0.0002	B	OH16230
I3		10	0.11 ± 0.03		A	0.10 ± 0.04		A
I3	prdx-2(gk169)	0	0.02 ± 0.05	P > 0.05	AB	-0.04 ± 0.05	P > 0.05	AB	SAY398
I3		10	0.05 ± 0.04		AB	-0.01 ± 0.04		AB
I4	wild type	0	-0.14 ± 0.06	P < 0.0001	B	-0.24 ± 0.08	P < 0.0001	B	OH16230
I4		10	1.34 ± 0.19		A	1.16 ± 0.16		A
I4	prdx-2(gk169)	0	0.08 ± 0.09	P > 0.05	B	0.13 ± 0.09	P = 0.0370	B	SAY398
I4		10	-0.14 ± 0.07		B	-0.11 ± 0.05		B
I6	wild type	0	-0.07 ± 0.03	P = 0.0001	B	-0.14 ± 0.06	P = 0.0002	B	OH16230
I6		10	0.15 ± 0.04		A	0.18 ± 0.05		A
I6	prdx-2(gk169)	0	0.02 ± 0.05	P > 0.05	AB	-0.04 ± 0.06	P > 0.05	AB	SAY398
I6		10	-0.05 ± 0.03		B	0.04 ± 0.04		AB
M1	wild type	0	-0.15 ± 0.03	P < 0.0001	C	-0.28 ± 0.06	P < 0.0001	C	OH16230
M1		10	0.54 ± 0.07		A	0.78 ± 0.09		A
M1	prdx-2(gk169)	0	-0.08 ± 0.02	P = 0.0007	BC	-0.14 ± 0.05	P = 0.0007	BC	SAY398
M1		10	0.05 ± 0.03		B	0.09 ± 0.04		B
M3	wild type	0	-0.04 ± 0.05	P < 0.0001	B	-0.12 ± 0.06	P < 0.0001	B	OH16230
M3		10	0.95 ± 0.11		A	0.81 ± 0.09		A
M3	prdx-2(gk169)	0	-0.01 ± 0.02	P > 0.05	B	-0.01 ± 0.03	P > 0.05	B	SAY398
M3		10	0.05 ± 0.04		B	0.09 ± 0.05		B
M4	wild type	0	-0.12 ± 0.02	P < 0.0001	C	-0.24 ± 0.04	P < 0.0001	C	OH16230
M4		10	0.17 ± 0.04		A	0.39 ± 0.08		A
M4	prdx-2(gk169)	0	-0.02 ± 0.02	P > 0.05	BC	-0.06 ± 0.03	P = 0.0064	BC	SAY398
M4		10	0.01 ± 0.02		B	0.07 ± 0.03		B
M5	wild type	0	-0.07 ± 0.03	P = 0.0001	B	-0.14 ± 0.05	P = 0.0010	B	OH16230
M5		10	0.15 ± 0.04		A	0.21 ± 0.09		A
M5	prdx-2(gk169)	0	-0.02 ± 0.02	P > 0.05	B	-0.04 ± 0.03	P > 0.05	AB	SAY398
M5		10	-0.03 ± 0.01		B	-0.01 ± 0.02		AB
MC	wild type	0	-0.06 ± 0.02	P < 0.0001	B	-0.11 ± 0.03	P < 0.0001	B	OH16230
MC		10	0.30 ± 0.05		A	0.24 ± 0.06		A
MC	prdx-2(gk169)	0	0.00 ± 0.02	P > 0.05	B	0.00 ± 0.04	P > 0.05	B	SAY398
MC		10	-0.01 ± 0.02		B	0.03 ± 0.03		B
MI	wild type	0	-0.16 ± 0.05	P < 0.0001	C	-0.36 ± 0.06	P < 0.0001	B	OH16230
MI		10	1.17 ± 0.16		A	1.10 ± 0.17		A
MI	prdx-2(gk169)	0	-0.08 ± 0.06	P = 0.0020	BC	-0.23 ± 0.07	P < 0.0001	B	SAY398
MI		10	0.49 ± 0.15		B	0.68 ± 0.16		A
NSM	wild type	0	-0.04 ± 0.01	P = 0.0076	B	-0.09 ± 0.02	P = 0.0234	B	OH16230
NSM		10	0.00 ± 0.01		A	-0.03 ± 0.01		AB
NSM	prdx-2(gk169)	0	-0.01 ± 0.01	P > 0.05	AB	-0.03 ± 0.01	P > 0.05	AB	SAY398
NSM		10	-0.02 ± 0.01		AB	-0.02 ± 0.01		A
URX	wild type	0	-0.11 ± 0.01	P < 0.0001	B	-0.25 ± 0.03	P < 0.0001	B	ZM10104
URX		10	0.23 ± 0.05		A	0.13 ± 0.05		A
URX	prdx-2(gk169)	0	-0.07 ± 0.02	P < 0.0001	B	-0.23 ± 0.04	P = 0.0002	B	SAY396
URX		10	0.24 ± 0.04		A	-0.02 ± 0.03		A

### Sheet: linear regression model
Supplementary Table 7. Statistical analysis for Figure 5A-B and Figure S5
		ON-response		OFF-response
Neuron class	Model term	Estimate log2(F/F0) ± SEM	P value	Estimate log2(F/F0) ± SEM	P value
ADF	Intercept {wild type, no H2O2}	-0.03 ± 0.01	0.0006	-0.09 ± 0.02	> 0.0001
	genotype[prdx-2]	0.01 ± 0.01	> 0.05	0.05 ± 0.02	0.0439
	odor[10mM H2O2]	0.04 ± 0.01	0.0022	0.10 ± 0.02	> 0.0001
ADF	genotype[prdx-2] * odor[10mM H2O2]	-0.01 ± 0.02	> 0.05	-0.06 ± 0.03	> 0.05
ADL	Intercept {wild type, no H2O2}	-0.12 ± 0.02	> 0.0001	-0.31 ± 0.04	> 0.0001
ADL	genotype[prdx-2]	0.03 ± 0.03	> 0.05	0.07 ± 0.05	> 0.05
ADL	odor[10mM H2O2]	0.11 ± 0.03	0.0002	0.15 ± 0.05	0.0084
ADL	genotype[prdx-2] * odor[10mM H2O2]	-0.02 ± 0.04	> 0.05	-0.02 ± 0.07	> 0.05
ASEL	Intercept {wild type, no H2O2}	-0.06 ± 0.03	0.0492	-0.06 ± 0.04	> 0.05
ASEL	genotype[prdx-2]	0.04 ± 0.04	> 0.05	0.01 ± 0.05	> 0.05
ASEL	odor[10mM H2O2]	0.07 ± 0.04	> 0.05	0.04 ± 0.05	> 0.05
ASEL	genotype[prdx-2] * odor[10mM H2O2]	-0.08 ± 0.05	> 0.05	-0.05 ± 0.07	> 0.05
ASER	Intercept {wild type, no H2O2}	-0.03 ± 0.02	> 0.05	-0.11 ± 0.03	0.0028
ASER	genotype[prdx-2]	0.02 ± 0.04	> 0.05	0.09 ± 0.05	> 0.05
ASER	odor[10mM H2O2]	-0.01 ± 0.03	> 0.05	0.04 ± 0.05	> 0.05
ASER	genotype[prdx-2] * odor[10mM H2O2]	0.02 ± 0.05	> 0.05	-0.10 ± 0.07	> 0.05
ASG	Intercept {wild type, no H2O2}	-0.03 ± 0.01	0.0086	-0.12 ± 0.02	> 0.0001
ASG	genotype[prdx-2]	0.01 ± 0.02	> 0.05	0.06 ± 0.03	0.0355
ASG	odor[10mM H2O2]	0.02 ± 0.01	> 0.05	0.05 ± 0.03	> 0.05
ASG	genotype[prdx-2] * odor[10mM H2O2]	0.00 ± 0.02	> 0.05	-0.04 ± 0.04	> 0.05
ASH	Intercept {wild type, no H2O2}	-0.09 ± 0.02	> 0.0001	-0.23 ± 0.04	> 0.0001
ASH	genotype[prdx-2]	0.06 ± 0.03	> 0.05	0.10 ± 0.06	> 0.05
ASH	odor[10mM H2O2]	0.12 ± 0.03	> 0.0001	0.15 ± 0.05	0.0072
ASH	genotype[prdx-2] * odor[10mM H2O2]	-0.06 ± 0.04	> 0.05	-0.04 ± 0.08	> 0.05
ASI	Intercept {wild type, no H2O2}	-0.07 ± 0.01	> 0.0001	-0.18 ± 0.02	> 0.0001
ASI	genotype[prdx-2]	0.04 ± 0.01	0.025	0.10 ± 0.03	0.0016
ASI	odor[10mM H2O2]	0.02 ± 0.01	> 0.05	0.04 ± 0.03	> 0.05
ASI	genotype[prdx-2] * odor[10mM H2O2]	-0.01 ± 0.02	> 0.05	-0.03 ± 0.04	> 0.05
ASJ	Intercept {wild type, no H2O2}	-0.04 ± 0.03	> 0.05	-0.09 ± 0.03	0.001
ASJ	genotype[prdx-2]	0.04 ± 0.05	> 0.05	0.04 ± 0.04	> 0.05
ASJ	odor[10mM H2O2]	0.32 ± 0.04	> 0.0001	0.28 ± 0.04	> 0.0001
ASJ	genotype[prdx-2] * odor[10mM H2O2]	-0.31 ± 0.06	> 0.0001	-0.25 ± 0.05	> 0.0001
ASK	Intercept {wild type, no H2O2}	-0.13 ± 0.02	> 0.0001	-0.27 ± 0.04	> 0.0001
ASK	genotype[prdx-2]	0.07 ± 0.03	> 0.05	0.11 ± 0.06	> 0.05
ASK	odor[10mM H2O2]	0.20 ± 0.03	> 0.0001	0.33 ± 0.06	> 0.0001
ASK	genotype[prdx-2] * odor[10mM H2O2]	-0.18 ± 0.05	0.0004	-0.29 ± 0.08	0.001
AWB	Intercept {wild type, no H2O2}	-0.10 ± 0.04	0.029	-0.16 ± 0.05	0.0062
AWB	genotype[prdx-2]	0.09 ± 0.06	> 0.05	-0.02 ± 0.08	> 0.05
AWB	odor[10mM H2O2]	0.09 ± 0.06	> 0.05	0.17 ± 0.07	> 0.05
AWB	genotype[prdx-2] * odor[10mM H2O2]	-0.07 ± 0.08	> 0.05	-0.03 ± 0.11	> 0.05
AWC	Intercept {wild type, no H2O2}	-0.22 ± 0.09	0.027	0.04 ± 0.06	> 0.05
AWC	genotype[prdx-2]	-0.67 ± 0.13	> 0.0001	0.44 ± 0.09	> 0.0001
AWC	odor[10mM H2O2]	0.48 ± 0.12	0.0002	-0.10 ± 0.08	> 0.05
AWC	genotype[prdx-2] * odor[10mM H2O2]	0.62 ± 0.19	0.0028	-0.64 ± 0.12	> 0.0001
I2	Intercept {wild type, no H2O2}	-0.16 ± 0.09	> 0.05	-0.08 ± 0.09	> 0.05
I2	genotype[prdx-2]	0.15 ± 0.13	> 0.05	0.04 ± 0.13	> 0.05
I2	odor[10mM H2O2]	2.43 ± 0.12	> 0.0001	2.26 ± 0.12	> 0.0001
I2	genotype[prdx-2] * odor[10mM H2O2]	-1.94 ± 0.18	> 0.0001	-1.76 ± 0.18	> 0.0001
I3	Intercept {wild type, no H2O2}	-0.04 ± 0.03	> 0.05	-0.09 ± 0.03	0.0096
I3	genotype[prdx-2]	0.07 ± 0.05	> 0.05	0.05 ± 0.06	> 0.05
I3	odor[10mM H2O2]	0.15 ± 0.04	0.0002	0.19 ± 0.04	> 0.0001
I3	genotype[prdx-2] * odor[10mM H2O2]	-0.13 ± 0.07	> 0.05	-0.16 ± 0.08	> 0.05
I4	Intercept {wild type, no H2O2}	-0.14 ± 0.12	> 0.05	-0.24 ± 0.11	> 0.05
I4	genotype[prdx-2]	0.22 ± 0.19	> 0.05	0.37 ± 0.17	> 0.05
I4	odor[10mM H2O2]	1.48 ± 0.17	> 0.0001	1.41 ± 0.15	> 0.0001
I4	genotype[prdx-2] * odor[10mM H2O2]	-1.69 ± 0.26	> 0.0001	-1.64 ± 0.24	> 0.0001
I6	Intercept {wild type, no H2O2}	-0.07 ± 0.04	> 0.05	-0.14 ± 0.05	0.0195
I6	genotype[prdx-2]	0.09 ± 0.06	> 0.05	0.09 ± 0.08	> 0.05
I6	odor[10mM H2O2]	0.22 ± 0.05	> 0.0001	0.32 ± 0.07	> 0.0001
I6	genotype[prdx-2] * odor[10mM H2O2]	-0.29 ± 0.08	0.0014	-0.24 ± 0.12	> 0.05
M1	Intercept {wild type, no H2O2}	-0.15 ± 0.04	0.0018	-0.28 ± 0.06	> 0.0001
M1	genotype[prdx-2]	0.07 ± 0.07	> 0.05	0.14 ± 0.10	> 0.05
M1	odor[10mM H2O2]	0.68 ± 0.06	> 0.0001	1.07 ± 0.09	> 0.0001
M1	genotype[prdx-2] * odor[10mM H2O2]	-0.55 ± 0.09	> 0.0001	-0.83 ± 0.14	> 0.0001
M3	Intercept {wild type, no H2O2}	-0.04 ± 0.07	> 0.05	-0.12 ± 0.06	> 0.05
M3	genotype[prdx-2]	0.03 ± 0.10	> 0.05	0.10 ± 0.09	> 0.05
M3	odor[10mM H2O2]	0.99 ± 0.09	> 0.0001	0.92 ± 0.08	> 0.0001
M3	genotype[prdx-2] * odor[10mM H2O2]	-0.94 ± 0.14	> 0.0001	-0.82 ± 0.13	> 0.0001
M4	Intercept {wild type, no H2O2}	-0.12 ± 0.03	> 0.0001	-0.24 ± 0.05	> 0.0001
M4	genotype[prdx-2]	0.10 ± 0.05	0.0482	0.18 ± 0.09	> 0.05
M4	odor[10mM H2O2]	0.30 ± 0.04	> 0.0001	0.63 ± 0.07	> 0.0001
M4	genotype[prdx-2] * odor[10mM H2O2]	-0.27 ± 0.06	> 0.0001	-0.50 ± 0.12	> 0.0001
M5	Intercept {wild type, no H2O2}	-0.07 ± 0.03	0.0331	-0.14 ± 0.06	0.0337
M5	genotype[prdx-2]	0.06 ± 0.05	> 0.05	0.10 ± 0.09	> 0.05
M5	odor[10mM H2O2]	0.22 ± 0.04	> 0.0001	0.35 ± 0.08	> 0.0001
M5	genotype[prdx-2] * odor[10mM H2O2]	-0.23 ± 0.07	0.0016	-0.31 ± 0.13	0.0298
MC	Intercept {wild type, no H2O2}	-0.06 ± 0.03	> 0.05	-0.11 ± 0.04	0.0167
MC	genotype[prdx-2]	0.05 ± 0.05	> 0.05	0.11 ± 0.06	> 0.05
MC	odor[10mM H2O2]	0.35 ± 0.04	> 0.0001	0.35 ± 0.06	> 0.0001
MC	genotype[prdx-2] * odor[10mM H2O2]	-0.36 ± 0.06	> 0.0001	-0.32 ± 0.08	0.0002
MI	Intercept {wild type, no H2O2}	-0.16 ± 0.11	> 0.05	-0.36 ± 0.12	0.0052
MI	genotype[prdx-2]	0.08 ± 0.18	> 0.05	0.13 ± 0.19	> 0.05
MI	odor[10mM H2O2]	1.33 ± 0.15	> 0.0001	1.47 ± 0.17	> 0.0001
MI	genotype[prdx-2] * odor[10mM H2O2]	-0.76 ± 0.26	0.0072	-0.55 ± 0.27	> 0.05
NSM	Intercept {wild type, no H2O2}	-0.04 ± 0.01	> 0.0001	-0.09 ± 0.01	> 0.0001
NSM	genotype[prdx-2]	0.02 ± 0.01	> 0.05	0.06 ± 0.02	0.0145
NSM	odor[10mM H2O2]	0.04 ± 0.01	0.007	0.05 ± 0.02	0.0185
NSM	genotype[prdx-2] * odor[10mM H2O2]	-0.04 ± 0.02	0.0314	-0.04 ± 0.03	> 0.05
URX	Intercept {wild type, no H2O2}	-0.11 ± 0.03	0.0036	-0.25 ± 0.04	> 0.0001
URX	genotype[prdx-2]	0.04 ± 0.05	> 0.05	0.02 ± 0.06	> 0.05
URX	odor[10mM H2O2]	0.33 ± 0.05	> 0.0001	0.38 ± 0.06	> 0.0001
URX	genotype[prdx-2] * odor[10mM H2O2]	-0.03 ± 0.07	> 0.05	-0.17 ± 0.08	> 0.05
