## Supplementary material for "The *C. elegans* nervous system reads the internal state of the hydrogen peroxide-detoxification machinery to trigger escape from this common reactive chemical": Table S8

### Sheet: statistics
Supplementary Table 8. Statistical analysis for Figures 5C
			ON-response			OFF-response
Neuron class	H2O2 concentration (mM)	Genotype	Mean log2(F/F0) ± SEM	P value vs. wild type (Dunnett's)	Group (Tukey HSD, alpha = 0.05)	Mean log2(F/F0) ± SEM	P value vs. wild type (Dunnett's)	Group (Tukey HSD, alpha = 0.05)	Strain used for imaging
I2	0	wild type	-0.09 ± 0.04		A	-0.11 ± 0.10		A	OH16230
	0	prdx-2(C55S)	-0.03 ± 0.01	P > 0.05	A	-0.10 ± 0.02	P > 0.05	A	SAY526
	0	prdx-2(C176S)	-0.06 ± 0.02	P > 0.05	A	-0.15 ± 0.03	P > 0.05	A	SAY528
	0.01	wild type	0.30 ± 0.03		A	0.09 ± 0.09		A	OH16230
	0.01	prdx-2(C55S)	-0.02 ± 0.02	P < 0.0001	B	-0.04 ± 0.02	P > 0.05	A	SAY526
	0.01	prdx-2(C176S)	0.01 ± 0.01	P < 0.0001	B	-0.05 ± 0.03	P > 0.05	A	SAY528
	10	wild type	1.38 ± 0.15		A	0.92 ± 0.06		A	OH16230
	10	prdx-2(C55S)	0.22 ± 0.05	P < 0.0001	B	0.20 ± 0.07	P < 0.0001	B	SAY526
	10	prdx-2(C176S)	1.42 ± 0.12	P > 0.05	A	1.01 ± 0.08	P > 0.05	A	SAY528

### Sheet: linear regression model
Supplementary Table 8. Statistical analysis for Figures 5C
		ON-response		OFF-response
Neuron class	Model term	Estimate log2(F/F0) ± SEM	P value	Estimate log2(F/F0) ± SEM	P value
I2	Intercept {wild type, no H2O2}	-0.09 ± 0.08	P > 0.05	-0.11 ± 0.07	P > 0.05
	concentration (0.01 mM)	0.39 ± 0.11	P = 0.0002	0.21 ± 0.09	P = 0.0265
	concentration (10 mM)	1.47 ± 0.10	P < 0.0001	1.04 ± 0.09	P < 0.0001
	genotype[prdx-2(C55S)]	0.06 ± 0.09	P > 0.05	0.01 ± 0.08	P > 0.05
	genotype[prdx-2(C176S)]	0.03 ± 0.10	P > 0.05	-0.04 ± 0.09	P > 0.05
	genotype[prdx-2(C55S)] * concentration (0.01 mM)	-0.38 ± 0.13	P = 0.0034	-0.15 ± 0.11	P > 0.05
	genotype[prdx-2(C55S)] * concentration (10 mM)	-1.22 ± 0.13	P < 0.0001	-0.73 ± 0.11	P < 0.0001
	genotype[prdx-2(C176S)] * concentration (0.01 mM)	-0.32 ± 0.14	P = 0.0267	-0.10 ± 0.13	P > 0.05
	genotype[prdx-2(C176S)] * concentration (10 mM)	0.02 ± 0.14	P > 0.05	0.13 ± 0.12	P > 0.05
