## Supplementary material for "The *C. elegans* nervous system reads the internal state of the hydrogen peroxide-detoxification machinery to trigger escape from this common reactive chemical": Table S9

### Sheet: statistics
Supplementary Table 9. Statistical analysis for Figure S6 and Figure S7
			ON-response			OFF-response
Neuron class	Genotype	H2O2 concentration	Mean log2(F/F0) ± SEM	P value vs. no H2O2 (two-tailed t-test)	Group (Tukey HSD, alpha = 0.05)	Mean log2(F/F0) ± SEM	P value vs. no H2O2 (two-tailed t-test)	Group (Tukey HSD, alpha = 0.05)	Strain used for imaging
ADF	wild type	0	0.01 ± 0.02	P > 0.05	A	-0.04 ± 0.03	P > 0.05	A	ZM10104
		10	0.03 ± 0.01		A	0.04 ± 0.03		A
	prdx-2p::prdx-2-mcherry	0	0.08 ± 0.05	P > 0.05	A	0.01 ± 0.05	P > 0.05	A	SAY511
		10	-0.03 ± 0.04		A	0.02 ± 0.06		A
ADL	wild type	0	-0.07 ± 0.02	P > 0.05	AB	-0.22 ± 0.05	P > 0.05	A	ZM10104
ADL		10	-0.03 ± 0.03		AB	-0.14 ± 0.05		A
ADL	prdx-2p::prdx-2-mcherry	0	-0.09 ± 0.02	P = 0.0110	B	-0.23 ± 0.05	P = 0.0347	A	SAY511
ADL		10	0.01 ± 0.03		A	-0.10 ± 0.04		A
ASEL	wild type	0	0.07 ± 0.03	P > 0.05	A	0.01 ± 0.08	P > 0.05	A	ZM10104
ASEL		10	0.06 ± 0.07		A	-0.01 ± 0.06		A
ASEL	prdx-2p::prdx-2-mcherry	0	0.07 ± 0.04	P > 0.05	A	-0.02 ± 0.05	P > 0.05	A	SAY511
ASEL		10	0.00 ± 0.01		A	-0.07 ± 0.03		A
ASER	wild type	0	-0.02 ± 0.02	P > 0.05	A	-0.05 ± 0.06	P > 0.05	A	ZM10104
ASER		10	0.00 ± 0.03		A	0.02 ± 0.07		A
ASER	prdx-2p::prdx-2-mcherry	0	0.03 ± 0.05	P > 0.05	A	-0.02 ± 0.04	P > 0.05	A	SAY511
ASER		10	0.07 ± 0.05		A	0.03 ± 0.06		A
ASG	wild type	0	0.04 ± 0.03	P > 0.05	A	0.01 ± 0.07	P > 0.05	A	ZM10104
ASG		10	0.01 ± 0.05		A	-0.04 ± 0.05		A
ASG	prdx-2p::prdx-2-mcherry	0	0.03 ± 0.02	P > 0.05	A	-0.05 ± 0.03	P > 0.05	A	SAY511
ASG		10	0.05 ± 0.03		A	0.01 ± 0.05		A
ASH	wild type	0	-0.06 ± 0.02	P = 0.0002	B	-0.20 ± 0.04	P = 0.0028	B	ZM10104
ASH		10	0.07 ± 0.03		A	0.00 ± 0.05		A
ASH	prdx-2p::prdx-2-mcherry	0	-0.09 ± 0.02	P = 0.0196	B	-0.25 ± 0.04	P = 0.0254	B	SAY511
ASH		10	-0.03 ± 0.02		B	-0.11 ± 0.04		AB
ASI	wild type	0	-0.05 ± 0.02	P > 0.05	A	-0.19 ± 0.03	P = 0.0307	B	ZM10104
ASI		10	-0.02 ± 0.02		A	-0.10 ± 0.03		AB
ASI	prdx-2p::prdx-2-mcherry	0	-0.03 ± 0.01	P > 0.05	A	-0.14 ± 0.03	P > 0.05	AB	SAY511
ASI		10	-0.04 ± 0.02		A	-0.07 ± 0.03		A
ASJ	wild type	0	-0.01 ± 0.02	P < 0.0001	B	-0.04 ± 0.04	P = 0.0012	B	ZM10104
ASJ		10	0.26 ± 0.04		A	0.16 ± 0.04		A
ASJ	prdx-2p::prdx-2-mcherry	0	-0.01 ± 0.03	P > 0.05	B	0.01 ± 0.03	P > 0.05	AB	SAY511
ASJ		10	0.03 ± 0.04		B	-0.02 ± 0.04		B
ASK	wild type	0	-0.09 ± 0.03	P = 0.0001	B	-0.16 ± 0.04	P = 0.0350	B	ZM10104
ASK		10	0.10 ± 0.04		A	0.02 ± 0.07		A
ASK	prdx-2p::prdx-2-mcherry	0	-0.08 ± 0.01	P = 0.0002	B	-0.16 ± 0.02	P = 0.0238	B	SAY511
ASK		10	-0.02 ± 0.01		B	-0.09 ± 0.02		AB
AWB	prdx-2p::prdx-2-mcherry	0	-0.01 ± 0.04	P > 0.05	A	0.00 ± 0.06	P > 0.05	A	SAY511
		10	0.11 ± 0.07		A	0.17 ± 0.12		A
AWC	wild type	0	-0.62 ± 0.10	P < 0.0001	C	0.07 ± 0.07	P > 0.05	A	ZM10104
AWC		10	0.02 ± 0.08		AB	-0.01 ± 0.08		A
AWC	prdx-2p::prdx-2-mcherry	0	-0.23 ± 0.04	P < 0.0001	B	-0.06 ± 0.04	P > 0.05	A	SAY511
AWC		10	0.12 ± 0.06		A	-0.01 ± 0.06		A
URX	wild type	0	0.01 ± 0.04	P = 0.0025	BC	-0.14 ± 0.06	P = 0.0187	AB	ZM10104
URX		10	0.26 ± 0.06		A	0.11 ± 0.08		A
URX	prdx-2(gk169)	0	-0.06 ± 0.02	P = 0.0018	C	-0.16 ± 0.03	P = 0.0251	B	SAY511
URX		10	0.18 ± 0.07		AB	0.00 ± 0.06		AB

### Sheet: linear regression model
Supplementary Table 9. Statistical analysis for Figure S6 and Figure S7
		ON-response		OFF-response
Neuron class	Model term	Estimate log2(F/F0) ± SEM	P value	Estimate log2(F/F0) ± SEM	P value
ADF	Intercept {wild type, no H2O2}	0.01 ± 0.04	P > 0.05	-0.04 ± 0.05	P > 0.05
	genotype[prdx-2p::prdx-2-mcherry]	0.07 ± 0.05	P > 0.05	0.05 ± 0.07	P > 0.05
	odor[10mM_H2O2]	0.02 ± 0.06	P > 0.05	0.08 ± 0.08	P > 0.05
ADF	genotype[prdx-2p::prdx-2-mcherry] * odor[10mM_H2O2]	-0.13 ± 0.07	P > 0.05	-0.07 ± 0.10	P > 0.05
ADL	Intercept {wild type, no H2O2}	-0.07 ± 0.03	P = 0.0247	-0.22 ± 0.05	P = 0.0001
ADL	genotype[prdx-2p::prdx-2-mcherry]	-0.02 ± 0.04	P > 0.05	-0.02 ± 0.07	P > 0.05
ADL	odor[10mM_H2O2]	0.04 ± 0.04	P > 0.05	0.08 ± 0.08	P > 0.05
ADL	genotype[prdx-2p::prdx-2-mcherry] * odor[10mM_H2O2]	0.06 ± 0.05	P > 0.05	0.06 ± 0.10	P > 0.05
ASEL	Intercept {wild type, no H2O2}	0.07 ± 0.05	P > 0.05	0.01 ± 0.06	P > 0.05
ASEL	genotype[prdx-2p::prdx-2-mcherry]	0.00 ± 0.06	P > 0.05	-0.04 ± 0.08	P > 0.05
ASEL	odor[10mM_H2O2]	-0.01 ± 0.07	P > 0.05	-0.02 ± 0.08	P > 0.05
ASEL	genotype[prdx-2p::prdx-2-mcherry] * odor[10mM_H2O2]	-0.06 ± 0.09	P > 0.05	-0.02 ± 0.11	P > 0.05
ASER	Intercept {wild type, no H2O2}	-0.02 ± 0.05	P > 0.05	-0.05 ± 0.06	P > 0.05
ASER	genotype[prdx-2p::prdx-2-mcherry]	0.04 ± 0.06	P > 0.05	0.02 ± 0.09	P > 0.05
ASER	odor[10mM_H2O2]	0.02 ± 0.06	P > 0.05	0.06 ± 0.09	P > 0.05
ASER	genotype[prdx-2p::prdx-2-mcherry] * odor[10mM_H2O2]	0.02 ± 0.08	P > 0.05	-0.02 ± 0.12	P > 0.05
ASG	Intercept {wild type, no H2O2}	0.04 ± 0.03	P > 0.05	0.01 ± 0.05	P > 0.05
ASG	genotype[prdx-2p::prdx-2-mcherry]	-0.01 ± 0.04	P > 0.05	-0.06 ± 0.07	P > 0.05
ASG	odor[10mM_H2O2]	-0.03 ± 0.05	P > 0.05	-0.06 ± 0.08	P > 0.05
ASG	genotype[prdx-2p::prdx-2-mcherry] * odor[10mM_H2O2]	0.05 ± 0.06	P > 0.05	0.12 ± 0.10	P > 0.05
ASH	Intercept {wild type, no H2O2}	-0.06 ± 0.02	P = 0.0168	-0.20 ± 0.05	P < 0.0001
ASH	genotype[prdx-2p::prdx-2-mcherry]	-0.03 ± 0.03	P > 0.05	-0.04 ± 0.06	P > 0.05
ASH	odor[10mM_H2O2]	0.13 ± 0.03	P = 0.0001	0.20 ± 0.07	P = 0.0030
ASH	genotype[prdx-2p::prdx-2-mcherry] * odor[10mM_H2O2]	-0.06 ± 0.04	P > 0.05	-0.07 ± 0.09	P > 0.05
ASI	Intercept {wild type, no H2O2}	-0.05 ± 0.02	P = 0.0078	-0.19 ± 0.03	P < 0.0001
ASI	genotype[prdx-2p::prdx-2-mcherry]	0.02 ± 0.02	P > 0.05	0.05 ± 0.04	P > 0.05
ASI	odor[10mM_H2O2]	0.03 ± 0.03	P > 0.05	0.09 ± 0.05	P = 0.0424
ASI	genotype[prdx-2p::prdx-2-mcherry] * odor[10mM_H2O2]	-0.03 ± 0.03	P > 0.05	-0.02 ± 0.06	P > 0.05
ASJ	Intercept {wild type, no H2O2}	-0.01 ± 0.03	P > 0.05	-0.04 ± 0.04	P > 0.05
ASJ	genotype[prdx-2p::prdx-2-mcherry]	0.00 ± 0.05	P > 0.05	0.05 ± 0.06	P > 0.05
ASJ	odor[10mM_H2O2]	0.26 ± 0.05	P < 0.0001	0.20 ± 0.06	P = 0.0008
ASJ	genotype[prdx-2p::prdx-2-mcherry] * odor[10mM_H2O2]	-0.23 ± 0.07	P = 0.0007	-0.24 ± 0.08	P = 0.0031
ASK	Intercept {wild type, no H2O2}	-0.09 ± 0.02	P < 0.0001	-0.16 ± 0.04	P = 0.0003
ASK	genotype[prdx-2p::prdx-2-mcherry]	0.01 ± 0.03	P > 0.05	0.00 ± 0.06	P > 0.05
ASK	odor[10mM_H2O2]	0.19 ± 0.03	P < 0.0001	0.19 ± 0.06	P = 0.0027
ASK	genotype[prdx-2p::prdx-2-mcherry] * odor[10mM_H2O2]	-0.13 ± 0.04	P = 0.0025	-0.12 ± 0.08	P > 0.05
AWB	Intercept {prdx-2p::prdx-2-mcherry, no H2O2}	-0.01 ± 0.06	P > 0.05	0.00 ± 0.10	P > 0.05
	odor[10mM_H2O2]	0.11 ± 0.08	P > 0.05	0.17 ± 0.14	P > 0.05
AWC	Intercept {wild type, no H2O2}	-0.62 ± 0.08	P < 0.0001	0.07 ± 0.07	P > 0.05
AWC	genotype[prdx-2p::prdx-2-mcherry]	0.39 ± 0.09	P < 0.0001	-0.13 ± 0.09	P > 0.05
AWC	odor[10mM_H2O2]	0.64 ± 0.11	P < 0.0001	-0.07 ± 0.10	P > 0.05
AWC	genotype[prdx-2p::prdx-2-mcherry] * odor[10mM_H2O2]	-0.29 ± 0.13	P = 0.0293	0.12 ± 0.12	P > 0.05
URX	Intercept {wild type, no H2O2}	0.01 ± 0.06	P > 0.05	-0.14 ± 0.07	P = 0.0386
URX	genotype[prdx-2p::prdx-2-mcherry]	-0.07 ± 0.08	P > 0.05	-0.02 ± 0.09	P > 0.05
URX	odor[10mM_H2O2]	0.25 ± 0.08	P = 0.0033	0.25 ± 0.09	P = 0.0079
URX	genotype[prdx-2p::prdx-2-mcherry] * odor[10mM_H2O2]	-0.01 ± 0.11	P > 0.05	-0.09 ± 0.12	P > 0.05
