## Supplementary material for "The *C. elegans* nervous system reads the internal state of the hydrogen peroxide-detoxification machinery to trigger escape from this common reactive chemical": Table S10

### Sheet: statistics
Supplementary Table 10. Statistical analysis for Figures 6B-C and Figure S8
			ON-response			OFF-response
Neuron class	Genotype	H2O2 concentration	Mean log2(F/F0) ± SEM	P value vs. no H2O2 (two-tailed t-test)	Group (Tukey HSD, alpha = 0.05)	Mean log2(F/F0) ± SEM	P value vs. no H2O2 (two-tailed t-test)	Group (Tukey HSD, alpha = 0.05)	Strain used for imaging
ADF	wild type	0	-0.03 ± 0.01	P = 0.0023	B	-0.09 ± 0.02	P < 0.0001	B	ZM10104
		10	0.01 ± 0.01		A	0.01 ± 0.02		A
	lite-1(ce314) gur-3(ok2245)	0	0.00 ± 0.01	P > 0.05	AB	-0.04 ± 0.02	P > 0.05	AB	VEN108
		10	-0.01 ± 0.01		AB	-0.03 ± 0.02		AB
ADL	wild type	0	-0.12 ± 0.02	P = 0.0002	B	-0.31 ± 0.04	P = 0.0073	C	ZM10104
ADL		10	-0.01 ± 0.02		A	-0.16 ± 0.04		B
ADL	lite-1(ce314) gur-3(ok2245)	0	-0.03 ± 0.01	P = 0.0193	A	-0.09 ± 0.02	P = 0.0013	AB	VEN108
ADL		10	0.01 ± 0.01		A	0.00 ± 0.02		A
ASEL	wild type	0	-0.06 ± 0.03	P > 0.05	A	-0.06 ± 0.03	P > 0.05	A	ZM10104
ASEL		10	0.01 ± 0.03		A	-0.02 ± 0.05		A
ASEL	lite-1(ce314) gur-3(ok2245)	0	0.01 ± 0.01	P > 0.05	A	-0.01 ± 0.02	P > 0.05	A	VEN108
ASEL		10	0.00 ± 0.01		A	-0.03 ± 0.02		A
ASER	wild type	0	-0.03 ± 0.02	P > 0.05	A	-0.11 ± 0.03	P > 0.05	A	ZM10104
ASER		10	-0.04 ± 0.03		A	-0.07 ± 0.04		A
ASER	lite-1(ce314) gur-3(ok2245)	0	-0.01 ± 0.01	P > 0.05	A	-0.06 ± 0.03	P > 0.05	A	VEN108
ASER		10	-0.04 ± 0.03		A	-0.10 ± 0.04		A
ASG	wild type	0	-0.03 ± 0.01	P > 0.05	A	-0.12 ± 0.02	P > 0.05	B	ZM10104
ASG		10	-0.01 ± 0.01		A	-0.07 ± 0.02		AB
ASG	lite-1(ce314) gur-3(ok2245)	0	-0.02 ± 0.01	P > 0.05	A	-0.05 ± 0.01	P > 0.05	AB	VEN108
ASG		10	0.00 ± 0.01		A	-0.01 ± 0.01		A
ASH	wild type	0	-0.09 ± 0.01	P < 0.0001	C	-0.23 ± 0.03	P = 0.0032	B	ZM10104
ASH		10	0.03 ± 0.02		AB	-0.08 ± 0.04		A
ASH	lite-1(ce314) gur-3(ok2245)	0	-0.02 ± 0.02	P = 0.0022	BC	-0.06 ± 0.03	P = 0.0152	A	VEN108
ASH		10	0.08 ± 0.03		A	0.05 ± 0.04		A
ASI	wild type	0	-0.07 ± 0.01	P > 0.05	B	-0.18 ± 0.02	P > 0.05	C	ZM10104
ASI		10	-0.04 ± 0.01		AB	-0.14 ± 0.02		BC
ASI	lite-1(ce314) gur-3(ok2245)	0	-0.03 ± 0.01	P > 0.05	AB	-0.06 ± 0.02	P > 0.05	AB	VEN108
ASI		10	0.00 ± 0.01		A	-0.03 ± 0.02		A
ASJ	wild type	0	-0.04 ± 0.01	P < 0.0001	B	-0.09 ± 0.02	P < 0.0001	C	ZM10104
ASJ		10	0.28 ± 0.05		A	0.19 ± 0.04		A
ASJ	lite-1(ce314) gur-3(ok2245)	0	-0.01 ± 0.02	P > 0.05	B	-0.03 ± 0.02	P = 0.0127	BC	VEN108
ASJ		10	0.02 ± 0.02		B	0.04 ± 0.02		B
ASK	wild type	0	-0.10 ± 0.04	P = 0.0002	B	-0.06 ± 0.05	P = 0.0006	BC	OH16230
		10	0.28 ± 0.08		A	0.36 ± 0.10		A
	gur-3(ok2245)	0	-0.07 ± 0.03	P = 0.0002	B	-0.06 ± 0.06	P = 0.0200	BC	SAY385
		10	0.31 ± 0.08		A	0.24 ± 0.11		AB
	lite-1(ce314) gur-3(ok2245)	0	-0.13 ± 0.03	P > 0.05	B	-0.01 ± 0.03	P = 0.0198	BC	SAY384
		10	-0.12 ± 0.04		B	-0.15 ± 0.04		C
AWB	wild type	0	-0.10 ± 0.03	P = 0.0100	A	-0.16 ± 0.05	P = 0.0201	A	ZM10104
AWB		10	0.00 ± 0.02		A	0.01 ± 0.04		A
AWB	lite-1(ce314) gur-3(ok2245)	0	-0.01 ± 0.03	P > 0.05	A	-0.04 ± 0.03	P > 0.05	A	VEN108
AWB		10	-0.09 ± 0.03		A	0.03 ± 0.07		A
AWC	wild type	0	-0.22 ± 0.05	P < 0.0001	B	0.04 ± 0.04	P > 0.05	A	ZM10104
AWC		10	0.26 ± 0.07		A	-0.06 ± 0.04		A
AWC	lite-1(ce314) gur-3(ok2245)	0	-0.27 ± 0.11	P = 0.0225	B	0.05 ± 0.05	P > 0.05	A	VEN108
AWC		10	0.04 ± 0.07		AB	0.08 ± 0.09		A
I2	wild type	0	-0.16 ± 0.04	P < 0.0001	B	-0.08 ± 0.06	P < 0.0001	B	OH16230
I2		10	2.27 ± 0.14		A	2.18 ± 0.13		A
I2	gur-3(ok2245)	0	-0.06 ± 0.02	P < 0.0001	B	-0.12 ± 0.02	P < 0.0001	B	SAY385
I2		10	0.10 ± 0.03		B	0.19 ± 0.04		B
I2	lite-1(ce314) gur-3(ok2245)	0	-0.05 ± 0.02	P > 0.05	B	-0.03 ± 0.03	P > 0.05	B	SAY384
I2		10	-0.01 ± 0.02		B	0.05 ± 0.03		B
I3	wild type	0	-0.04 ± 0.02	P = 0.0002	BC	-0.09 ± 0.02	P = 0.0002	BC	OH16230
I3		10	0.11 ± 0.03		AB	0.10 ± 0.04		AB
I3	gur-3(ok2245)	0	-0.13 ± 0.02	P = 0.0008	C	-0.22 ± 0.04	P = 0.0005	C	SAY385
I3		10	0.24 ± 0.10		A	0.18 ± 0.10		A
I3	lite-1(ce314) gur-3(ok2245)	0	-0.05 ± 0.03	P > 0.05	BC	-0.07 ± 0.04	P > 0.05	BC	SAY384
I3		10	-0.03 ± 0.02		BC	-0.03 ± 0.03		ABC
I4	wild type	0	-0.14 ± 0.06	P < 0.0001	B	-0.24 ± 0.08	P < 0.0001	B	OH16230
I4		10	1.34 ± 0.19		A	1.16 ± 0.16		A
I4	gur-3(ok2245)	0	-0.22 ± 0.06	P = 0.0421	B	-0.25 ± 0.07	P = 0.0131	B	SAY385
I4		10	-0.04 ± 0.07		B	-0.01 ± 0.06		B
I4	lite-1(ce314) gur-3(ok2245)	0	-0.10 ± 0.08	P > 0.05	B	-0.04 ± 0.09	P > 0.05	B	SAY384
I4		10	-0.21 ± 0.09		B	-0.11 ± 0.08		B
I6	wild type	0	-0.07 ± 0.03	P = 0.0001	B	-0.14 ± 0.06	P = 0.0002	B	OH16230
I6		10	0.15 ± 0.04		A	0.18 ± 0.05		A
I6	gur-3(ok2245)	0	-0.03 ± 0.03	P > 0.05	B	-0.06 ± 0.03	P > 0.05	B	SAY385
I6		10	0.05 ± 0.04		AB	0.02 ± 0.03		AB
I6	lite-1(ce314) gur-3(ok2245)	0	-0.03 ± 0.02	P > 0.05	B	-0.05 ± 0.04	P > 0.05	B	SAY384
I6		10	-0.04 ± 0.03		B	-0.02 ± 0.05		AB
M1	wild type	0	-0.15 ± 0.03	P < 0.0001	B	-0.28 ± 0.06	P < 0.0001	B	OH16230
M1		10	0.54 ± 0.07		A	0.78 ± 0.09		A
M1	gur-3(ok2245)	0	-0.15 ± 0.03	P < 0.0001	B	-0.31 ± 0.06	P < 0.0001	B	SAY385
M1		10	0.41 ± 0.07		A	0.69 ± 0.11		A
M1	lite-1(ce314) gur-3(ok2245)	0	-0.03 ± 0.02	P > 0.05	B	-0.04 ± 0.03	P > 0.05	B	SAY384
M1		10	-0.02 ± 0.01		B	-0.03 ± 0.02		B
M3	wild type	0	-0.04 ± 0.05	P < 0.0001	C	-0.12 ± 0.06	P < 0.0001	C	OH16230
M3		10	0.95 ± 0.11		A	0.81 ± 0.09		A
M3	gur-3(ok2245)	0	-0.07 ± 0.02	P < 0.0001	C	-0.18 ± 0.04	P < 0.0001	C	SAY385
M3		10	0.51 ± 0.08		B	0.50 ± 0.07		B
M3	lite-1(ce314) gur-3(ok2245)	0	-0.07 ± 0.03	P > 0.05	C	-0.05 ± 0.04	P > 0.05	C	SAY384
M3		10	-0.05 ± 0.03		C	0.00 ± 0.04		C
M4	wild type	0	-0.12 ± 0.02	P < 0.0001	C	-0.24 ± 0.04	P < 0.0001	BC	OH16230
M4		10	0.17 ± 0.04		B	0.39 ± 0.08		A
M4	gur-3(ok2245)	0	-0.14 ± 0.03	P < 0.0001	C	-0.30 ± 0.05	P < 0.0001	C	SAY385
M4		10	0.31 ± 0.05		A	0.60 ± 0.09		A
M4	lite-1(ce314) gur-3(ok2245)	0	-0.07 ± 0.02	P > 0.05	C	-0.07 ± 0.02	P > 0.05	BC	SAY384
M4		10	-0.04 ± 0.01		C	-0.02 ± 0.03		B
M5	wild type	0	-0.07 ± 0.03	P = 0.0001	B	-0.14 ± 0.05	P = 0.0010	B	OH16230
M5		10	0.15 ± 0.04		A	0.21 ± 0.09		A
M5	gur-3(ok2245)	0	-0.04 ± 0.02	P > 0.05	B	-0.14 ± 0.03	P > 0.05	B	SAY385
M5		10	-0.04 ± 0.03		B	-0.06 ± 0.05		B
M5	lite-1(ce314) gur-3(ok2245)	0	-0.03 ± 0.02	P > 0.05	B	-0.09 ± 0.03	P > 0.05	B	SAY384
M5		10	-0.03 ± 0.02		B	-0.07 ± 0.02		B
MC	wild type	0	-0.06 ± 0.02	P < 0.0001	B	-0.11 ± 0.03	P < 0.0001	B	OH16230
MC		10	0.30 ± 0.05		A	0.24 ± 0.06		A
MC	gur-3(ok2245)	0	-0.04 ± 0.02	P > 0.05	B	-0.14 ± 0.03	P > 0.05	B	SAY385
MC		10	-0.03 ± 0.02		B	-0.06 ± 0.03		B
MC	lite-1(ce314) gur-3(ok2245)	0	-0.06 ± 0.02	P > 0.05	B	-0.10 ± 0.03	P > 0.05	B	SAY384
MC		10	-0.08 ± 0.02		B	-0.11 ± 0.04		B
MI	wild type	0	-0.16 ± 0.05	P < 0.0001	B	-0.36 ± 0.06	P < 0.0001	B	OH16230
MI		10	1.17 ± 0.16		A	1.10 ± 0.17		A
MI	gur-3(ok2245)	0	-0.28 ± 0.06	P < 0.0001	B	-0.49 ± 0.10	P < 0.0001	B	SAY385
MI		10	1.18 ± 0.16		A	1.21 ± 0.19		A
MI	lite-1(ce314) gur-3(ok2245)	0	-0.07 ± 0.03	P > 0.05	B	-0.07 ± 0.06	P > 0.05	B	SAY384
MI		10	-0.12 ± 0.03		B	-0.12 ± 0.07		B
NSM	wild type	0	-0.04 ± 0.01	P = 0.0076	B	-0.09 ± 0.02	P = 0.0234	AB	OH16230
NSM		10	0.00 ± 0.01		A	-0.03 ± 0.01		A
NSM	gur-3(ok2245)	0	-0.04 ± 0.01	P = 0.0439	B	-0.11 ± 0.01	P = 0.0002	B	SAY385
NSM		10	-0.02 ± 0.01		AB	-0.03 ± 0.01		A
NSM	lite-1(ce314) gur-3(ok2245)	0	-0.04 ± 0.01	P > 0.05	B	-0.06 ± 0.01	P > 0.05	AB	SAY384
NSM		10	-0.03 ± 0.01		AB	-0.06 ± 0.01		AB
URX	wild type	0	-0.11 ± 0.01	P < 0.0001	B	-0.25 ± 0.03	P < 0.0001	C	ZM10104
		10	0.23 ± 0.05		A	0.13 ± 0.05		A
	gur-3(ok2245)	0	-0.07 ± 0.02	P = 0.0007	B	-0.10 ± 0.04	P > 0.05	BC	VEN108
		10	0.15 ± 0.06		A	-0.04 ± 0.07		AB

### Sheet: linear regression model
Supplementary Table 10. Statistical analysis for Figures 6B-C and Figure S8
		ON-response		OFF-response
Neuron class	Model term	Estimate log2(F/F0) ± SEM	P value	Estimate log2(F/F0) ± SEM	P value
ADF	Intercept {wild type, no H2O2}	-0.03 ± 0.01	P = 0.0014	-0.09 ± 0.02	P < 0.0001
	genotype[lite-1 gur-3]	0.03 ± 0.01	P = 0.0447	0.05 ± 0.03	P > 0.05
	odor[10mM H2O2]	0.04 ± 0.01	P = 0.0040	0.10 ± 0.02	P < 0.0001
	genotype[lite-1 gur-3] * odor[10mM H2O2]	-0.05 ± 0.02	P = 0.0203	-0.09 ± 0.04	P = 0.0339
ADL	Intercept {wild type, no H2O2}	-0.12 ± 0.02	P < 0.0001	-0.31 ± 0.03	P < 0.0001
ADL	genotype[lite-1 gur-3]	0.09 ± 0.02	P < 0.0001	0.22 ± 0.04	P < 0.0001
ADL	odor[10mM H2O2]	0.11 ± 0.02	P < 0.0001	0.15 ± 0.04	P = 0.0012
ADL	genotype[lite-1 gur-3] * odor[10mM H2O2]	-0.07 ± 0.03	P > 0.05	-0.07 ± 0.06	P > 0.05
ASEL	Intercept {wild type, no H2O2}	-0.06 ± 0.02	P = 0.0260	-0.06 ± 0.03	P > 0.05
ASEL	genotype[lite-1 gur-3]	0.07 ± 0.04	P > 0.05	0.05 ± 0.05	P > 0.05
ASEL	odor[10mM H2O2]	0.07 ± 0.03	P > 0.05	0.04 ± 0.05	P > 0.05
ASEL	genotype[lite-1 gur-3] * odor[10mM H2O2]	-0.08 ± 0.05	P > 0.05	-0.06 ± 0.07	P > 0.05
ASER	Intercept {wild type, no H2O2}	-0.03 ± 0.02	P > 0.05	-0.11 ± 0.03	P = 0.0030
ASER	genotype[lite-1 gur-3]	0.02 ± 0.04	P > 0.05	0.05 ± 0.05	P > 0.05
ASER	odor[10mM H2O2]	-0.01 ± 0.03	P > 0.05	0.04 ± 0.05	P > 0.05
ASER	genotype[lite-1 gur-3] * odor[10mM H2O2]	-0.01 ± 0.05	P > 0.05	-0.08 ± 0.08	P > 0.05
ASG	Intercept {wild type, no H2O2}	-0.03 ± 0.01	P = 0.0062	-0.12 ± 0.02	P < 0.0001
ASG	genotype[lite-1 gur-3]	0.01 ± 0.02	P > 0.05	0.07 ± 0.03	P = 0.0327
ASG	odor[10mM H2O2]	0.02 ± 0.01	P > 0.05	0.05 ± 0.03	P > 0.05
ASG	genotype[lite-1 gur-3] * odor[10mM H2O2]	0.00 ± 0.02	P > 0.05	-0.01 ± 0.04	P > 0.05
ASH	Intercept {wild type, no H2O2}	-0.09 ± 0.02	P < 0.0001	-0.23 ± 0.03	P < 0.0001
ASH	genotype[lite-1 gur-3]	0.07 ± 0.03	P > 0.05	0.17 ± 0.05	P = 0.0018
ASH	odor[10mM H2O2]	0.12 ± 0.03	P < 0.0001	0.15 ± 0.05	P = 0.0020
ASH	genotype[lite-1 gur-3] * odor[10mM H2O2]	-0.02 ± 0.04	P > 0.05	-0.04 ± 0.07	P > 0.05
ASI	Intercept {wild type, no H2O2}	-0.07 ± 0.01	P < 0.0001	-0.18 ± 0.02	P < 0.0001
ASI	genotype[lite-1 gur-3]	0.04 ± 0.02	P = 0.0304	0.11 ± 0.03	P = 0.0010
ASI	odor[10mM H2O2]	0.02 ± 0.01	P > 0.05	0.04 ± 0.03	P > 0.05
ASI	genotype[lite-1 gur-3] * odor[10mM H2O2]	0.00 ± 0.02	P > 0.05	0.00 ± 0.04	P > 0.05
ASJ	Intercept {wild type, no H2O2}	-0.04 ± 0.03	P > 0.05	-0.09 ± 0.03	P = 0.0022
ASJ	genotype[lite-1 gur-3]	0.03 ± 0.05	P > 0.05	0.06 ± 0.05	P > 0.05
ASJ	odor[10mM H2O2]	0.32 ± 0.05	P < 0.0001	0.28 ± 0.04	P < 0.0001
ASJ	genotype[lite-1 gur-3] * odor[10mM H2O2]	-0.29 ± 0.07	P = 0.0002	-0.21 ± 0.06	P = 0.0022
ASK	Intercept {wild type, no H2O2}	-0.10 ± 0.06	P > 0.05	-0.06 ± 0.07	P > 0.05
	genotype[gur-3]	0.02 ± 0.08	P > 0.05	0.00 ± 0.10	P > 0.05
	genotype[lite-1 gur-3]	-0.03 ± 0.08	P > 0.05	0.04 ± 0.10	P > 0.05
	odor[10mM H2O2]	0.37 ± 0.08	P < 0.0001	0.42 ± 0.10	P < 0.0001
	genotype[gur-3] * odor[10mM H2O2]	0.01 ± 0.11	P > 0.05	-0.12 ± 0.14	P > 0.05
	genotype[lite-1 gur-3] * odor[10mM H2O2]	-0.36 ± 0.11	P = 0.0032	-0.55 ± 0.14	P = 0.0004
AWB	Intercept {wild type, no H2O2}	-0.10 ± 0.02	P < 0.0001	-0.16 ± 0.04	P = 0.0012
AWB	genotype[lite-1 gur-3]	0.09 ± 0.04	P > 0.05	0.12 ± 0.08	P > 0.05
AWB	odor[10mM H2O2]	0.09 ± 0.03	P = 0.0126	0.17 ± 0.06	P = 0.0211
AWB	genotype[lite-1 gur-3] * odor[10mM H2O2]	-0.17 ± 0.06	P = 0.0193	-0.09 ± 0.12	P > 0.05
AWC	Intercept {wild type, no H2O2}	-0.22 ± 0.07	P = 0.0054	0.04 ± 0.05	P > 0.05
AWC	genotype[lite-1 gur-3]	-0.06 ± 0.11	P > 0.05	0.01 ± 0.08	P > 0.05
AWC	odor[10mM H2O2]	0.48 ± 0.10	P < 0.0001	-0.10 ± 0.08	P > 0.05
AWC	genotype[lite-1 gur-3] * odor[10mM H2O2]	-0.17 ± 0.15	P > 0.05	0.13 ± 0.11	P > 0.05
I2	Intercept {wild type, no H2O2}	-0.16 ± 0.07	P = 0.0474	-0.08 ± 0.07	P > 0.05
I2	genotype[gur-3]	0.10 ± 0.10	P > 0.05	-0.04 ± 0.10	P > 0.05
I2	genotype[lite-1 gur-3]	0.11 ± 0.10	P > 0.05	0.05 ± 0.10	P > 0.05
I2	odor[10mM H2O2]	2.43 ± 0.10	P < 0.0001	2.26 ± 0.10	P < 0.0001
I2	genotype[gur-3] * odor[10mM H2O2]	-2.27 ± 0.14	P < 0.0001	-1.95 ± 0.14	P < 0.0001
I2	genotype[lite-1 gur-3] * odor[10mM H2O2]	-2.39 ± 0.14	P < 0.0001	-2.18 ± 0.15	P < 0.0001
I3	Intercept {wild type, no H2O2}	-0.04 ± 0.04	P > 0.05	-0.09 ± 0.05	P > 0.05
I3	genotype[gur-3]	-0.08 ± 0.06	P > 0.05	-0.13 ± 0.07	P > 0.05
I3	genotype[lite-1 gur-3]	0.00 ± 0.06	P > 0.05	0.02 ± 0.07	P > 0.05
I3	odor[10mM H2O2]	0.15 ± 0.06	P = 0.0183	0.19 ± 0.06	P = 0.0074
I3	genotype[gur-3] * odor[10mM H2O2]	0.22 ± 0.09	P = 0.0243	0.21 ± 0.10	P > 0.05
I3	genotype[lite-1 gur-3] * odor[10mM H2O2]	-0.14 ± 0.09	P > 0.05	-0.15 ± 0.10	P > 0.05
I4	Intercept {wild type, no H2O2}	-0.14 ± 0.10	P > 0.05	-0.24 ± 0.10	P = 0.0282
I4	genotype[gur-3]	-0.09 ± 0.15	P > 0.05	-0.01 ± 0.14	P > 0.05
I4	genotype[lite-1 gur-3]	0.04 ± 0.16	P > 0.05	0.21 ± 0.15	P > 0.05
I4	odor[10mM H2O2]	1.48 ± 0.14	P < 0.0001	1.41 ± 0.14	P < 0.0001
I4	genotype[gur-3] * odor[10mM H2O2]	-1.29 ± 0.21	P < 0.0001	-1.17 ± 0.20	P < 0.0001
I4	genotype[lite-1 gur-3] * odor[10mM H2O2]	-1.58 ± 0.22	P < 0.0001	-1.48 ± 0.21	P < 0.0001
I6	Intercept {wild type, no H2O2}	-0.07 ± 0.03	P > 0.05	-0.14 ± 0.05	P = 0.0062
I6	genotype[gur-3]	0.04 ± 0.05	P > 0.05	0.08 ± 0.07	P > 0.05
I6	genotype[lite-1 gur-3]	0.04 ± 0.05	P > 0.05	0.09 ± 0.07	P > 0.05
I6	odor[10mM H2O2]	0.22 ± 0.05	P < 0.0001	0.32 ± 0.06	P < 0.0001
I6	genotype[gur-3] * odor[10mM H2O2]	-0.15 ± 0.07	P > 0.05	-0.24 ± 0.09	P = 0.0233
I6	genotype[lite-1 gur-3] * odor[10mM H2O2]	-0.23 ± 0.07	P = 0.0022	-0.29 ± 0.10	P = 0.0058
M1	Intercept {wild type, no H2O2}	-0.15 ± 0.04	P = 0.0030	-0.28 ± 0.07	P < 0.0001
M1	genotype[gur-3]	-0.01 ± 0.06	P > 0.05	-0.03 ± 0.10	P > 0.05
M1	genotype[lite-1 gur-3]	0.12 ± 0.07	P > 0.05	0.24 ± 0.11	P > 0.05
M1	odor[10mM H2O2]	0.68 ± 0.06	P < 0.0001	1.07 ± 0.10	P < 0.0001
M1	genotype[gur-3] * odor[10mM H2O2]	-0.12 ± 0.09	P > 0.05	-0.07 ± 0.14	P > 0.05
M1	genotype[lite-1 gur-3] * odor[10mM H2O2]	-0.68 ± 0.10	P < 0.0001	-1.06 ± 0.15	P < 0.0001
M3	Intercept {wild type, no H2O2}	-0.04 ± 0.06	P > 0.05	-0.12 ± 0.06	P > 0.05
M3	genotype[gur-3]	-0.03 ± 0.09	P > 0.05	-0.07 ± 0.08	P > 0.05
M3	genotype[lite-1 gur-3]	-0.03 ± 0.09	P > 0.05	0.07 ± 0.09	P > 0.05
M3	odor[10mM H2O2]	0.99 ± 0.09	P < 0.0001	0.92 ± 0.08	P < 0.0001
M3	genotype[gur-3] * odor[10mM H2O2]	-0.40 ± 0.13	P = 0.0034	-0.23 ± 0.12	P > 0.05
M3	genotype[lite-1 gur-3] * odor[10mM H2O2]	-0.97 ± 0.13	P < 0.0001	-0.88 ± 0.12	P < 0.0001
M4	Intercept {wild type, no H2O2}	-0.12 ± 0.03	P < 0.0001	-0.24 ± 0.06	P < 0.0001
M4	genotype[gur-3]	-0.02 ± 0.04	P > 0.05	-0.05 ± 0.08	P > 0.05
M4	genotype[lite-1 gur-3]	0.06 ± 0.04	P > 0.05	0.18 ± 0.09	P > 0.05
M4	odor[10mM H2O2]	0.30 ± 0.04	P < 0.0001	0.63 ± 0.08	P < 0.0001
M4	genotype[gur-3] * odor[10mM H2O2]	0.16 ± 0.06	P = 0.0195	0.26 ± 0.12	P > 0.05
M4	genotype[lite-1 gur-3] * odor[10mM H2O2]	-0.27 ± 0.06	P < 0.0001	-0.58 ± 0.12	P < 0.0001
M5	Intercept {wild type, no H2O2}	-0.07 ± 0.03	P = 0.0149	-0.14 ± 0.05	P = 0.0120
M5	genotype[gur-3]	0.04 ± 0.04	P > 0.05	0.00 ± 0.07	P > 0.05
M5	genotype[lite-1 gur-3]	0.05 ± 0.04	P > 0.05	0.05 ± 0.07	P > 0.05
M5	odor[10mM H2O2]	0.22 ± 0.04	P < 0.0001	0.35 ± 0.07	P < 0.0001
M5	genotype[gur-3] * odor[10mM H2O2]	-0.22 ± 0.05	P < 0.0001	-0.27 ± 0.10	P = 0.0161
M5	genotype[lite-1 gur-3] * odor[10mM H2O2]	-0.23 ± 0.06	P < 0.0001	-0.33 ± 0.10	P = 0.0042
MC	Intercept {wild type, no H2O2}	-0.06 ± 0.03	P > 0.05	-0.11 ± 0.04	P = 0.0074
MC	genotype[gur-3]	0.02 ± 0.04	P > 0.05	-0.03 ± 0.05	P > 0.05
MC	genotype[lite-1 gur-3]	0.00 ± 0.04	P > 0.05	0.01 ± 0.05	P > 0.05
MC	odor[10mM H2O2]	0.35 ± 0.04	P < 0.0001	0.35 ± 0.05	P < 0.0001
MC	genotype[gur-3] * odor[10mM H2O2]	-0.34 ± 0.06	P < 0.0001	-0.26 ± 0.07	P = 0.0008
MC	genotype[lite-1 gur-3] * odor[10mM H2O2]	-0.37 ± 0.06	P < 0.0001	-0.36 ± 0.08	P < 0.0001
MI	Intercept {wild type, no H2O2}	-0.16 ± 0.10	P > 0.05	-0.36 ± 0.12	P = 0.0040
MI	genotype[gur-3]	-0.12 ± 0.14	P > 0.05	-0.13 ± 0.17	P > 0.05
MI	genotype[lite-1 gur-3]	0.09 ± 0.15	P > 0.05	0.29 ± 0.17	P > 0.05
MI	odor[10mM H2O2]	1.33 ± 0.14	P < 0.0001	1.47 ± 0.16	P < 0.0001
MI	genotype[gur-3] * odor[10mM H2O2]	0.13 ± 0.20	P > 0.05	0.24 ± 0.24	P > 0.05
MI	genotype[lite-1 gur-3] * odor[10mM H2O2]	-1.38 ± 0.21	P < 0.0001	-1.51 ± 0.25	P < 0.0001
NSM	Intercept {wild type, no H2O2}	-0.04 ± 0.01	P < 0.0001	-0.09 ± 0.01	P < 0.0001
NSM	genotype[gur-3]	-0.01 ± 0.01	P > 0.05	-0.02 ± 0.02	P > 0.05
NSM	genotype[lite-1 gur-3]	0.00 ± 0.01	P > 0.05	0.03 ± 0.02	P > 0.05
NSM	odor[10mM H2O2]	0.04 ± 0.01	P = 0.0022	0.05 ± 0.02	P = 0.0130
NSM	genotype[gur-3] * odor[10mM H2O2]	-0.01 ± 0.02	P > 0.05	0.02 ± 0.03	P > 0.05
NSM	genotype[lite-1 gur-3] * odor[10mM H2O2]	-0.03 ± 0.02	P > 0.05	-0.05 ± 0.03	P > 0.05
URX	Intercept {wild type, no H2O2}	-0.11 ± 0.04	P = 0.0090	-0.25 ± 0.05	P < 0.0001
	genotype[lite-1 gur-3]	0.03 ± 0.05	P > 0.05	0.15 ± 0.07	P > 0.05
	odor[10mM H2O2]	0.33 ± 0.05	P < 0.0001	0.38 ± 0.07	P < 0.0001
	genotype[lite-1 gur-3] * odor[10mM H2O2]	-0.11 ± 0.08	P > 0.05	-0.32 ± 0.10	P = 0.0000
