## Supplementary material for "The *C. elegans* nervous system reads the internal state of the hydrogen peroxide-detoxification machinery to trigger escape from this common reactive chemical": Table S11

### Sheet: statistics
Supplementary Table 11. Statistical analysis for Figure 7 and Figure S9
			ON-response			OFF-response
Neuron class	Genotype	H2O2 concentration	Mean log2(F/F0) ± SEM	P value vs. no H2O2 (two-tailed t-test)	Group (Tukey HSD, alpha = 0.05)	Mean log2(F/F0) ± SEM	P value vs. no H2O2 (two-tailed t-test)	Group (Tukey HSD, alpha = 0.05)	Strain used for imaging
I2	wild type	0	-0.19 ± 0.14	P < 0.0001	B	-0.15 ± 0.16	P < 0.0001	B	OH16230
		10	2.11 ± 0.25		A	1.84 ± 0.24		A
	gur-3(ok2245)	0	-0.04 ± 0.02	P = 0.0068	B	-0.11 ± 0.03	P < 0.0001	B	SAY385
		10	0.09 ± 0.04		B	0.25 ± 0.06		B
	gur-3(C260S)	0	-0.03 ± 0.01	P = 0.0034	B	-0.07 ± 0.03	P < 0.0001	B	SAY508
		10	0.09 ± 0.04		B	0.20 ± 0.05		B
I3	wild type	0	0.06 ± 0.07	P = 0.0049	AB	0.09 ± 0.11	P > 0.05	A	OH16230
I3		10	0.55 ± 0.13		A	0.49 ± 0.17		A
I3	gur-3(ok2245)	0	0.02 ± 0.04	P > 0.05	AB	-0.01 ± 0.07	P > 0.05	A	SAY385
I3		10	0.21 ± 0.08		AB	0.20 ± 0.11		A
I3	gur-3(C260S)	0	-0.03 ± 0.03	P = 0.0346	B	-0.08 ± 0.04	P > 0.05	A	SAY508
I3		10	0.40 ± 0.18		AB	0.36 ± 0.23		A
I4	wild type	0	-0.03 ± 0.14	P = 0.0040	B	0.04 ± 0.14	P = 0.0068	B	OH16230
I4		10	0.94 ± 0.25		A	0.96 ± 0.26		A
I4	gur-3(ok2245)	0	-0.16 ± 0.10	P > 0.05	B	-0.13 ± 0.11	P > 0.05	B	SAY385
I4		10	-0.05 ± 0.13		B	-0.10 ± 0.13		B
I4	gur-3(C260S)	0	-0.26 ± 0.09	P > 0.05	B	-0.29 ± 0.07	P > 0.05	B	SAY508
I4		10	-0.01 ± 0.15		B	0.19 ± 0.22		B
I6	wild type	0	0.05 ± 0.07	P = 0.0425	B	0.18 ± 0.07	P > 0.05	AB	OH16230
I6		10	-0.26 ± 0.12		B	-0.18 ± 0.18		B
I6	gur-3(ok2245)	0	-0.05 ± 0.04	P > 0.05	B	-0.06 ± 0.07	P > 0.05	B	SAY385
I6		10	0.19 ± 0.15		AB	0.15 ± 0.21		AB
I6	gur-3(C260S)	0	-0.08 ± 0.04	P < 0.0001	B	-0.14 ± 0.05	P = 0.0001	B	SAY508
I6		10	0.51 ± 0.11		A	0.54 ± 0.13		A
M1	wild type	0	-0.04 ± 0.02	P < 0.0001	B	-0.05 ± 0.03	P < 0.0001	B	OH16230
M1		10	0.90 ± 0.14		A	1.13 ± 0.18		A
M1	gur-3(ok2245)	0	-0.12 ± 0.03	P < 0.0001	B	-0.21 ± 0.06	P < 0.0001	B	SAY385
M1		10	0.64 ± 0.10		A	1.16 ± 0.17		A
M1	gur-3(C260S)	0	-0.08 ± 0.02	P < 0.0001	B	-0.12 ± 0.04	P < 0.0001	B	SAY508
M1		10	0.60 ± 0.12		A	0.85 ± 0.15		A
M3	wild type	0	-0.18 ± 0.10	P < 0.0001	C	-0.24 ± 0.16	P < 0.0001	C	OH16230
M3		10	1.94 ± 0.29		A	1.47 ± 0.17		A
M3	gur-3(ok2245)	0	-0.04 ± 0.02	P < 0.0001	C	-0.04 ± 0.03	P < 0.0001	C	SAY385
M3		10	0.36 ± 0.08		BC	0.82 ± 0.12		B
M3	gur-3(C260S)	0	-0.07 ± 0.05	P < 0.0001	C	-0.12 ± 0.06	P < 0.0001	C	SAY508
M3		10	0.65 ± 0.14		B	0.83 ± 0.14		B
M4	wild type	0	-0.02 ± 0.06	P > 0.05	BC	-0.04 ± 0.08	P = 0.0021	BC	OH16230
M4		10	0.13 ± 0.05		BC	0.58 ± 0.14		B
M4	gur-3(ok2245)	0	-0.08 ± 0.05	P = 0.0003	C	-0.16 ± 0.08	P < 0.0001	C	SAY385
M4		10	0.45 ± 0.11		AB	1.33 ± 0.18		A
M4	gur-3(C260S)	0	-0.08 ± 0.04	P < 0.0001	C	-0.11 ± 0.05	P < 0.0001	C	SAY508
M4		10	0.72 ± 0.16		A	1.37 ± 0.19		A
M5	wild type	0	-0.05 ± 0.03	P = 0.0071	B	-0.10 ± 0.05	P = 0.0045	B	OH16230
M5		10	0.20 ± 0.07		A	0.64 ± 0.20		A
M5	gur-3(ok2245)	0	-0.02 ± 0.02	P > 0.05	B	-0.08 ± 0.03	P = 0.0466	B	SAY385
M5		10	-0.03 ± 0.03		B	0.08 ± 0.07		B
M5	gur-3(C260S)	0	-0.04 ± 0.02	P > 0.05	B	-0.04 ± 0.04	P > 0.05	B	SAY508
M5		10	0.02 ± 0.02		B	0.07 ± 0.04		B
MC	wild type	0	-0.16 ± 0.09	P = 0.0020	B	-0.27 ± 0.10	P = 0.0006	C	OH16230
MC		10	0.60 ± 0.19		A	0.47 ± 0.15		A
MC	gur-3(ok2245)	0	-0.03 ± 0.03	P > 0.05	B	-0.07 ± 0.04	P = 0.0410	BC	SAY385
MC		10	0.07 ± 0.07		B	0.17 ± 0.11		AB
MC	gur-3(C260S)	0	-0.06 ± 0.03	P > 0.05	B	-0.08 ± 0.03	P > 0.05	BC	SAY508
MC		10	-0.04 ± 0.04		B	-0.04 ± 0.04		BC
MI	wild type	0	-0.11 ± 0.07	P < 0.0001	B	-0.14 ± 0.08	P = 0.0003	B	OH16230
MI		10	1.71 ± 0.28		A	1.64 ± 0.32		A
MI	gur-3(ok2245)	0	-0.06 ± 0.05	P < 0.0001	B	-0.14 ± 0.10	P < 0.0001	B	SAY385
MI		10	1.44 ± 0.21		A	1.74 ± 0.25		A
MI	gur-3(C260S)	0	-0.09 ± 0.07	P < 0.0001	B	-0.05 ± 0.12	P < 0.0001	B	SAY508
MI		10	1.56 ± 0.23		A	1.62 ± 0.28		A
NSM	wild type	0	-0.01 ± 0.01	P > 0.05	AB	-0.03 ± 0.02	P > 0.05	AB	OH16230
NSM		10	-0.01 ± 0.01		AB	-0.04 ± 0.02		AB
NSM	gur-3(ok2245)	0	-0.03 ± 0.01	P > 0.05	AB	-0.07 ± 0.02	P = 0.0144	B	SAY385
NSM		10	0.03 ± 0.03		A	0.13 ± 0.07		A
NSM	gur-3(C260S)	0	-0.06 ± 0.01	P > 0.05	B	-0.09 ± 0.02	P = 0.0480	B	SAY508
NSM		10	-0.04 ± 0.02		AB	-0.03 ± 0.02		B

### Sheet: linear regression model
Supplementary Table 11. Statistical analysis for Figure 7 and Figure S9
		ON-response		OFF-response
Neuron class	Medel term	Estimate log2(F/F0) ± SEM	P value	Estimate log2(F/F0) ± SEM	P value
I2	Intercept {wild type, no H2O2}	-0.19 ± 0.10	P > 0.05	-0.15 ± 0.11	P > 0.05
	genotype[gur-3(ok2245)]	0.14 ± 0.14	P > 0.05	0.03 ± 0.14	P > 0.05
	genotype[gur-3(C260S)]	0.16 ± 0.13	P > 0.05	0.07 ± 0.14	P > 0.05
	odor[10mM_H2O2]	2.30 ± 0.15	P < 0.0001	1.99 ± 0.16	P < 0.0001
	genotype[gur-3(ok2245)] * odor[10mM_H2O2]	-2.16 ± 0.19	P < 0.0001	-1.63 ± 0.20	P < 0.0001
	genotype[gur-3(C260S)] * odor[10mM_H2O2]	-2.17 ± 0.18	P < 0.0001	-1.72 ± 0.19	P < 0.0001
I3	Intercept {wild type, no H2O2}	0.06 ± 0.13	P > 0.05	0.09 ± 0.17	P > 0.05
I3	genotype[gur-3(ok2245)]	-0.04 ± 0.18	P > 0.05	-0.10 ± 0.22	P > 0.05
I3	genotype[gur-3(C260S)]	-0.09 ± 0.17	P > 0.05	-0.17 ± 0.21	P > 0.05
I3	odor[10mM_H2O2]	0.50 ± 0.19	P = 0.0108	0.39 ± 0.24	P > 0.05
I3	genotype[gur-3(ok2245)] * odor[10mM_H2O2]	-0.31 ± 0.25	P > 0.05	-0.18 ± 0.31	P > 0.05
I3	genotype[gur-3(C260S)] * odor[10mM_H2O2]	-0.07 ± 0.24	P > 0.05	0.05 ± 0.30	P > 0.05
I4	Intercept {wild type, no H2O2}	-0.03 ± 0.17	P > 0.05	0.04 ± 0.20	P > 0.05
I4	genotype[gur-3(ok2245)]	-0.13 ± 0.22	P > 0.05	-0.17 ± 0.26	P > 0.05
I4	genotype[gur-3(C260S)]	-0.23 ± 0.21	P > 0.05	-0.33 ± 0.24	P > 0.05
I4	odor[10mM_H2O2]	0.97 ± 0.23	P < 0.0001	0.92 ± 0.28	P = 0.0013
I4	genotype[gur-3(ok2245)] * odor[10mM_H2O2]	-0.86 ± 0.31	P = 0.0069	-0.89 ± 0.36	P = 0.0170
I4	genotype[gur-3(C260S)] * odor[10mM_H2O2]	-0.72 ± 0.29	P = 0.0155	-0.44 ± 0.34	P > 0.05
I6	Intercept {wild type, no H2O2}	0.05 ± 0.11	P > 0.05	0.18 ± 0.15	P > 0.05
I6	genotype[gur-3(ok2245)]	-0.10 ± 0.15	P > 0.05	-0.24 ± 0.20	P > 0.05
I6	genotype[gur-3(C260S)]	-0.13 ± 0.14	P > 0.05	-0.32 ± 0.19	P > 0.05
I6	odor[10mM_H2O2]	-0.31 ± 0.16	P > 0.05	-0.36 ± 0.22	P > 0.05
I6	genotype[gur-3(ok2245)] * odor[10mM_H2O2]	0.55 ± 0.21	P = 0.0124	0.56 ± 0.29	P > 0.05
I6	genotype[gur-3(C260S)] * odor[10mM_H2O2]	0.90 ± 0.20	P < 0.0001	1.03 ± 0.27	P = 0.0003
M1	Intercept {wild type, no H2O2}	-0.04 ± 0.10	P > 0.05	-0.05 ± 0.14	P > 0.05
M1	genotype[gur-3(ok2245)]	-0.08 ± 0.14	P > 0.05	-0.17 ± 0.19	P > 0.05
M1	genotype[gur-3(C260S)]	-0.05 ± 0.13	P > 0.05	-0.08 ± 0.18	P > 0.05
M1	odor[10mM_H2O2]	0.93 ± 0.15	P < 0.0001	1.17 ± 0.20	P < 0.0001
M1	genotype[gur-3(ok2245)] * odor[10mM_H2O2]	-0.17 ± 0.19	P > 0.05	0.19 ± 0.26	P > 0.05
M1	genotype[gur-3(C260S)] * odor[10mM_H2O2]	-0.25 ± 0.18	P > 0.05	-0.20 ± 0.25	P > 0.05
M3	Intercept {wild type, no H2O2}	-0.18 ± 0.14	P > 0.05	-0.24 ± 0.14	P > 0.05
M3	genotype[gur-3(ok2245)]	0.14 ± 0.19	P > 0.05	0.21 ± 0.18	P > 0.05
M3	genotype[gur-3(C260S)]	0.11 ± 0.18	P > 0.05	0.12 ± 0.17	P > 0.05
M3	odor[10mM_H2O2]	2.12 ± 0.20	P < 0.0001	1.71 ± 0.20	P < 0.0001
M3	genotype[gur-3(ok2245)] * odor[10mM_H2O2]	-1.71 ± 0.26	P < 0.0001	-0.86 ± 0.25	P = 0.0009
M3	genotype[gur-3(C260S)] * odor[10mM_H2O2]	-1.40 ± 0.25	P < 0.0001	-0.76 ± 0.25	P = 0.0025
M4	Intercept {wild type, no H2O2}	-0.02 ± 0.12	P > 0.05	-0.04 ± 0.17	P > 0.05
M4	genotype[gur-3(ok2245)]	-0.06 ± 0.16	P > 0.05	-0.12 ± 0.22	P > 0.05
M4	genotype[gur-3(C260S)]	-0.07 ± 0.15	P > 0.05	-0.06 ± 0.21	P > 0.05
M4	odor[10mM_H2O2]	0.15 ± 0.18	P > 0.05	0.62 ± 0.24	P = 0.0116
M4	genotype[gur-3(ok2245)] * odor[10mM_H2O2]	0.38 ± 0.23	P > 0.05	0.87 ± 0.31	P = 0.0062
M4	genotype[gur-3(C260S)] * odor[10mM_H2O2]	0.65 ± 0.22	P = 0.0037	0.85 ± 0.30	P = 0.0058
M5	Intercept {wild type, no H2O2}	-0.05 ± 0.04	P > 0.05	-0.10 ± 0.09	P > 0.05
M5	genotype[gur-3(ok2245)]	0.04 ± 0.05	P > 0.05	0.01 ± 0.12	P > 0.05
M5	genotype[gur-3(C260S)]	0.02 ± 0.05	P > 0.05	0.05 ± 0.11	P > 0.05
M5	odor[10mM_H2O2]	0.25 ± 0.05	P < 0.0001	0.73 ± 0.12	P < 0.0001
M5	genotype[gur-3(ok2245)] * odor[10mM_H2O2]	-0.27 ± 0.07	P = 0.0003	-0.57 ± 0.16	P = 0.0008
M5	genotype[gur-3(C260S)] * odor[10mM_H2O2]	-0.20 ± 0.07	P = 0.0036	-0.62 ± 0.15	P = 0.0001
MC	Intercept {wild type, no H2O2}	-0.16 ± 0.09	P > 0.05	-0.27 ± 0.11	P = 0.0124
MC	genotype[gur-3(ok2245)]	0.13 ± 0.11	P > 0.05	0.20 ± 0.13	P > 0.05
MC	genotype[gur-3(C260S)]	0.10 ± 0.10	P > 0.05	0.19 ± 0.12	P > 0.05
MC	odor[10mM_H2O2]	0.76 ± 0.13	P < 0.0001	0.74 ± 0.15	P < 0.0001
MC	genotype[gur-3(ok2245)] * odor[10mM_H2O2]	-0.66 ± 0.15	P < 0.0001	-0.50 ± 0.18	P = 0.0065
MC	genotype[gur-3(C260S)] * odor[10mM_H2O2]	-0.74 ± 0.15	P < 0.0001	-0.70 ± 0.18	P = 0.0001
MI	Intercept {wild type, no H2O2}	-0.11 ± 0.21	P > 0.05	-0.14 ± 0.25	P > 0.05
MI	genotype[gur-3(ok2245)]	0.05 ± 0.27	P > 0.05	0.00 ± 0.33	P > 0.05
MI	genotype[gur-3(C260S)]	0.03 ± 0.26	P > 0.05	0.09 ± 0.31	P > 0.05
MI	odor[10mM_H2O2]	1.82 ± 0.29	P < 0.0001	1.78 ± 0.36	P < 0.0001
MI	genotype[gur-3(ok2245)] * odor[10mM_H2O2]	-0.32 ± 0.38	P > 0.05	0.10 ± 0.46	P > 0.05
MI	genotype[gur-3(C260S)] * odor[10mM_H2O2]	-0.18 ± 0.37	P > 0.05	-0.11 ± 0.45	P > 0.05
NSM	Intercept {wild type, no H2O2}	-0.01 ± 0.02	P > 0.05	-0.03 ± 0.05	P > 0.05
NSM	genotype[gur-3(ok2245)]	-0.02 ± 0.03	P > 0.05	-0.04 ± 0.06	P > 0.05
NSM	genotype[gur-3(C260S)]	-0.05 ± 0.03	P > 0.05	-0.06 ± 0.06	P > 0.05
NSM	odor[10mM_H2O2]	0.00 ± 0.03	P > 0.05	-0.01 ± 0.07	P > 0.05
NSM	genotype[gur-3(ok2245)] * odor[10mM_H2O2]	0.06 ± 0.04	P > 0.05	0.21 ± 0.09	P = 0.0137
NSM	genotype[gur-3(C260S)] * odor[10mM_H2O2]	0.02 ± 0.04	P > 0.05	0.08 ± 0.08	P > 0.05
