## Supplementary material for "The *C. elegans* nervous system reads the internal state of the hydrogen peroxide-detoxification machinery to trigger escape from this common reactive chemical": Table S12

### Sheet: statistics
Supplementary Table 12. Statistical analysis for Figure 8E
			ON-response			OFF-response
Neuron class	Genotype	H2O2 concentration	Mean log2(F/F0) ± SEM	P value vs. no H2O2 (two-tailed t-test)	Group (Tukey HSD, alpha = 0.05)	Mean log2(F/F0) ± SEM	P value vs. no H2O2 (two-tailed t-test)	Group (Tukey HSD, alpha = 0.05)	Strain used for imaging
AIA (process)	wild type	0	-0.01 ± 0.05	P=0004	A	-0.02 ± 0.09	P>0.05	A	PS8955
		10	0.34 ± 0.12		B	0.29 ± 0.21		A
	eat-4(ky5)	0	-0.03 ± 0.04	P>0.05	B	-0.10 ± 0.06	P>0.05	A	SAY520
		10	0.03 ± 0.02		B	0.02 ± 0.03		A

### Sheet: linear regression model
Supplementary Table 12. Statistical analysis for Figure 8E
		ON-response		OFF-response
Neuron class	Model term	Estimate log2(F/F0) ± SEM	P value	Estimate log2(F/F0) ± SEM	P value
AIA (process)	Intercept {wild type, no H2O2}	-0.01 ± 0.06	P>0.05	-0.02 ± 0.11	P>0.05
	genotype[eat-4(ky5)]	-0.02 ± 0.09	P>0.05	-0.08 ± 0.16	P>0.05
	odor[10mM_H2O2]	0.35 ± 0.09	0.0004	0.30 ± 0.16	P>0.05
	genotype[eat-4(ky5)] * odor[10mM_H2O2]	-0.29 ± 0.14	0.0412	-0.18 ± 0.25	P>0.05
